# On the evolution of chaperones and co-chaperones and the expansion of proteomes across the Tree of Life

**DOI:** 10.1101/2020.06.08.140319

**Authors:** Mathieu E. Rebeaud, Saurav Mallik, Pierre Goloubinoff, Dan S. Tawfik

**Author notes:** Equally contributing first authors (Mathieu E. Rebeaud, Saurav Mallik). Lead Contact: D.S.T.

## Abstract

Across the Tree of Life (ToL), the complexity of proteomes varies widely. Our systematic analysis depicts that from the simplest archaea to mammals, the total number of proteins per proteome expanded ~200-fold. Individual proteins also became larger, and multi-domain proteins expanded ~50-fold. Apart from duplication and divergence of existing proteins, completely new proteins were born. Along the ToL, the number of different folds expanded ~5-fold and fold-combinations ~20-fold. Proteins prone to misfolding and aggregation, such as repeat and beta-rich proteins, proliferated ~600-fold, and accordingly, proteins predicted as aggregation-prone became 6-fold more frequent in mammalian compared to bacterial proteomes. To control the quality of these expanding proteomes, core-chaperones, ranging from HSP20s that prevent aggregation to HSP60, HSP70, HSP90, and HSP100 acting as ATP-fueled unfolding and refolding machines, also evolved. However, these core-chaperones were already available in prokaryotes, and they comprise ~0.3% of all genes from archaea to mammals. This challenge—roughly the same number of core-chaperones supporting a massive expansion of proteomes, was met by (i) higher cellular abundances of the ancient generalist core-chaperones, and (ii) continuous emergence of new substrate-binding and nucleotide-exchange factor co-chaperones that function cooperatively with core-chaperones, as a network.
