## Supplementary material for "On the evolution of chaperones and co-chaperones and the expansion of proteomes across the Tree of Life": Data S10

### Sheet: Legend
Data S10
Aggregation-prone proteins per proteome
The percent of aggregation-prone proteins per proteome was measured for the 188 representative organisms. An "aggregation-prone protein" is defined as one that comprises a certain number of "aggregation hotspots". The "aggregation hotspots" are poorly soluble regions are we captured them using CalSol method (PMID: 28811609). To that end, FASTA-format proteome sequences were submitted to CamSol we…
Sheet# "Aggregation data" comprises species names, and the percent of "aggregation-prone" proteins in the proteome, for various n thresholds.

### Sheet: Aggregation data
Organism	Percent of proteins in the proteome comprising #aggregation hotspots
	>=2	>=4	>=6	>=8	>=10	>=12	>=14	>=16	>=18	>=20
Saccharomyces cerevisiae	56.9477	50.6165	42.5358	33.5388	25.6914	19.3602	14.062	8.33056	3.48217	1.01633
Aspergillus nidulans	63.7229	57.4971	48.4985	38.3489	29.4862	21.4084	15.1826	9.06142	3.65177	1.25562
Zymoseptoria tritici	50.7302	44.0033	35.5696	26.8255	19.5509	14.3757	10.3231	5.81417	2.1632	0.52939
Aspergillus oryzae	60.8291	53.7239	45.0553	35.1572	26.4535	19.6645	13.7274	7.90444	2.97734	0.90462
Aspergillus niger	64.9548	57.7175	48.331	38.1265	28.8445	20.8845	15.1403	8.70185	3.52829	1.12221
Schizosaccharomyces pombe	58.4178	52.1239	44.5246	35.6586	27.1434	20.4599	15.2572	9.74279	4.63757	1.57833
Allomyces macrogynus	55.9615	50.2444	42.7983	34.0297	25.4001	18.5406	12.6846	7.59018	3.43231	1.11666
Batrachochytrium dendrobatidis	54.9344	48.6772	41.7989	33.2643	25.8684	19.3007	13.2045	8.10904	4.00276	1.19623
Oryzias latipes	72.3256	66.419	58.3305	48.3898	38.6717	30.237	22.5249	14.9809	8.08251	3.19616
Xenopus tropicalis	69.3982	63.6322	55.5483	46.1339	36.549	28.2623	21.5686	14.5963	7.881	2.9263
Gallus gallus	71.1359	65.506	57.4011	47.5315	37.6447	28.905	21.1466	14.1996	7.55176	2.93118
Danio rerio	69.3282	63.703	55.9216	45.9497	36.5059	28.204	21.3553	14.4819	8.29059	3.3037
Latimeria chalumnae	64.3528	58.1707	50.2458	40.5664	31.5611	23.8011	17.0803	10.6568	5.21652	1.79281
Felis catus	68.5645	62.5014	53.9517	44.3027	34.7094	26.9972	20.3974	13.428	6.87465	2.38254
Mus musculus	68.6376	62.4642	54.4376	45.0913	36.3112	28.4896	21.6985	14.4145	7.44281	2.64341
Homo sapiens	66.6812	60.2219	51.5092	41.7021	32.7257	25.0477	18.6522	12.2344	6.38042	2.43838
Anolis carolinensis	67.9973	61.945	53.8263	43.9227	34.8252	26.7622	19.5844	12.7114	6.45388	2.46783
Helobdella robusta	45.2789	39.7393	33.6653	26.604	19.7564	13.9517	9.63026	5.75764	2.69716	0.910451
Drosophila melanogaster	62.9306	56.8781	49.0283	40.1555	30.8707	22.8881	16.314	10.494	5.1955	1.63771
Strigamia maritima	55.0013	49.5253	43.7216	36.5338	29.4531	22.9139	17.0366	11.2731	5.97085	2.22653
Nematostella vectensis	43.0911	38.2271	33.0185	27.3722	22.1191	17.6645	13.7165	9.17271	4.62892	2.05099
Apostichopus japonicus	48.3134	41.9788	35.3586	27.51	20.6009	14.751	10.0896	6.20186	2.87849	0.909695
Strongylocentrotus purpuratus	59.4258	53.1704	45.7804	37.3639	29.2211	22.3356	16.2941	10.3581	4.98375	1.89314
Octopus bimaculoides	62.4518	56.0582	48.6835	40.0931	31.4397	24.3334	17.7847	11.1521	5.54251	1.97468
Crassostrea gigas	63.9336	57.9022	49.8853	40.4533	31.8617	24.2715	17.7191	11.3424	5.81916	2.17629
Biomphalaria glabrata	57.3098	51.0937	44.3349	36.3662	28.6383	21.4337	15.3561	9.79898	4.70706	1.6004
Caenorhabditis elegans	56.6241	51.3002	44.8714	36.9753	29.5718	23.1219	17.7663	11.5556	5.30631	1.52011
Trichinella spiralis	37.0006	32.8336	28.9726	23.9919	18.7053	13.3085	9.39852	5.78841	2.80242	0.979012
Trichoplax adhaerens	59.4952	53.9426	47.3542	39.3821	31.5666	25.0479	19.0688	12.6632	6.28372	2.18451
Amphimedon queenslandica	58.9464	53.1562	46.6349	38.6598	30.5719	23.5618	17.3915	11.2671	6.20378	2.41049
Entamoeba histolytica	56.2345	51.1155	45.1165	37.0972	29.648	22.7442	17.0178	11.4155	6.16014	2.19385
Acanthamoeba castellanii	50.8109	44.2367	37.4146	28.8299	21.1567	15.0315	10.2533	6.29272	3.06259	0.991824
Thalassiosira pseudonana	57.2323	49.4298	40.3498	29.958	21.744	15.4677	10.8034	6.31055	3.00094	1.00317
Phaeodactylum tricornutum	59.8943	52.7247	44.469	33.8876	24.4978	17.703	12.0135	6.65065	2.71985	0.87458
Giardia intestinalis	42.5647	38.9624	34.8522	29.6182	24.2765	19.2426	14.7167	10.976	6.65025	2.64778
Trypanosoma brucei	52.4964	46.9635	40.432	32.5759	25.0153	18.8404	13.9596	9.02792	4.82983	1.91563
Trichomonas vaginalis	33.6219	28.8105	24.028	18.8816	14.5481	10.9425	8.22307	5.83693	3.41848	1.41501
Paramecium tetraurelia	52.7135	47.2205	40.7675	33.131	26.1345	20.0498	14.8716	9.81283	5.48798	2.20687
Tetrahymena thermophila	65.9191	60.5071	53.6774	45.535	37.3326	29.1753	21.5805	14.5182	8.46866	3.39422
Plasmodium falciparum	67.3105	62.0542	55.3863	47.6226	38.763	30.8507	23.3098	15.6018	7.42942	2.09881
Phytophthora infestans	47.508	41.7598	34.753	27.3248	21.3407	16.5365	12.0357	7.27651	3.30955	1.10693
Saprolegnia diclina	61.6731	55.8256	49.2101	41.0806	33.7575	26.6923	20.4937	13.763	6.85683	2.39715
Nannochloropsis gaditana	32.3302	26.5979	21.9261	15.8785	11.4073	7.68128	5.04443	2.37891	0.802522	0.143308
Emiliania huxleyi	36.3573	30.1676	24.0531	17.7337	12.6673	8.94469	5.59822	2.82505	1.04026	0.306112
Cyanidioschyzon merolae	62.6614	55.935	46.2307	36.2141	26.2391	18.6797	12.2657	7.05956	3.31112	0.978759
Galdieria sulphuraria	59.4864	54.0799	46.6904	37.9743	29.6291	21.669	15.2354	8.63053	3.60913	0.998573
Chlamydomonas reinhardtii	46.433	40.1078	32.6213	24.8445	18.623	13.6804	9.80921	6.04175	2.90336	1.10604
Auxenochlorella protothecoides	46.2078	39.1958	31.6543	23.8695	17.4299	12.407	8.37149	4.47911	1.80309	0.486548
Ostreococcus lucimarinus	43.778	36.3325	27.8216	20.5998	15.3118	11.247	7.97159	4.63036	2.13102	0.762957
Zea mays	50.509	44.0912	36.8465	28.193	20.6676	14.72	10.252	5.9166	2.50788	0.828496
Arabidopsis thaliana	54.7978	48.5237	41.2316	31.9262	23.3527	16.8256	11.6753	6.81526	2.87788	0.758864
Solanum lycopersicum	60.5704	54.2156	46.4497	36.9384	27.609	20.1683	14.1625	8.64908	4.02769	1.21726
Nelumbo nucifera	61.0355	54.1819	46.3378	36.9375	28.0786	20.6454	13.9604	8.3882	3.65402	1.12369
Eucalyptus grandis	58.5278	52.4472	45.5221	36.6679	27.904	20.9846	14.8042	8.51823	3.65259	0.957774
Macleaya cordata	53.3196	47.5281	40.6552	32.0458	23.6747	16.866	11.5922	6.85452	3.06529	0.985109
Physcomitrella patens	65.6197	58.6472	49.3826	38.6706	28.4508	20.6545	13.9949	8.14875	3.45597	0.976098
Amborella trichopoda	36.0839	31.4947	26.6308	20.6937	15.2144	10.812	7.44607	4.28524	1.80932	0.523752
Marchantia polymorpha	48.8992	43.1786	36.2254	28.2546	21.1879	15.078	10.2047	6.13014	2.65153	0.762214
Lokiarchaeum sp	45.8517	36.675	27.907	20.0503	14.9277	10.8422	7.95097	4.87115	2.01131	0.471402
Candidatus Lokiarchaeota archaeon CR_4	44.4634	36.9676	28.6201	20.2726	14.0261	10.5622	7.49574	4.25894	1.70358	0.681431
Candidatus Thorarchaeota archaeon AB_25	43.2234	34.1183	27.1586	19.6756	15.4893	11.7739	9.6808	6.85505	2.72109	0.627943
Candidatus Odinarchaeota archaeon LCB_4	42.6995	34.5501	25.9762	16.4686	12.0543	9.08319	7.55518	5.60272	2.97114	0.679117
Candidatus Heimdallarchaeota archaeon LC_3	49.2559	41.3793	33.4664	25.6261	19.637	15.0635	11.7967	7.7677	3.92015	1.23412
Nanoarchaeum equitans	41.8994	34.4507	27.5605	21.0428	13.9665	9.68343	7.82123	4.65549	1.8622	0.558659
Nanoarchaeota archaeon NZ13-N	36.612	29.235	21.5847	15.5738	10.929	8.74317	7.65027	4.91803	2.45902	0.546448
Candidatus Nanobsidianus stetteri	43.5	34	27	21.25	16.5	12.75	9	4.5	1.75	0
Candidatus Mancarchaeum acidiphilum	40.8293	32.8549	25.1994	20.0957	15.1515	12.7592	9.72887	5.74163	2.71132	0.478469
Candidatus Diapherotrites archaeon	31.0174	24.5658	17.6179	12.9032	10.1737	7.69231	6.94789	4.21836	1.48883	0.248139
Picrophilus torridus	45.2685	35.9974	28.9642	22.89	19.3095	16.3043	14.3862	11.5729	5.37084	1.79028
Pyrococcus horikoshii	40.9545	32.6859	24.6393	18.5905	15.3718	12.4861	9.37847	5.82686	1.88679	0.388457
Methanosphaera stadtmanae	41.1726	32.0158	24.2424	18.7088	14.8221	12.0553	10.4743	7.37813	3.82082	1.3834
Pyrococcus furiosus	41.62	33.6729	25.9806	19.9185	15.894	12.5318	9.01681	5.45084	1.47733	0.101885
Archaeoglobus fulgidus	39.4915	31.9915	25.1271	18.3475	14.0678	10.6356	8.09322	4.87288	2.07627	0.381356
Halorubrum lacusprofundi	26.5487	20.0295	14.9853	12.3009	10.5605	8.46608	6.87316	4.27729	1.35693	0.176991
Halorubrum saccharovorum	26.557	20.2001	14.908	12.1652	10.3904	8.68022	6.64731	3.67861	0.968054	0.129074
Methanococcus maripaludis s2	37.528	29.3624	21.4206	15.3244	12.1365	10.0671	8.05369	4.97763	1.566	0.279642
Methanocaldococcus jannaschii	36.27	29.2334	21.968	16.0183	12.0709	9.43936	7.09382	3.83295	1.25858	0.343249
Methanosarcina mazei	39.2034	32.5247	25.4867	18.838	14.7948	11.5004	8.83498	5.24109	2.12639	0.419287
Methanosarcina acetivorans	39.7285	33.0959	25.8625	19.7196	15.3795	11.5736	9.01402	5.69775	2.2702	0.667705
Methanospirillum hungatei	44.3356	37.8138	30.8941	23.5762	17.4832	13.0741	9.46111	6.09308	2.72505	0.734844
Methanococcoides burtonii	39.7981	32.9407	24.8633	17.5852	13.0837	9.88641	7.32015	4.58561	1.85107	0.588978
Methanopyrus kandleri AV19	33.4721	25.327	18.5493	13.7337	10.761	7.96671	5.9453	3.44828	1.84304	0.535077
Thermoplasma acidophilum	43.3553	34.4737	27.8289	22.8289	18.8158	16.1842	14.0789	10.9211	4.21053	1.31579
Halanaeroarchaeum sulfurireducens	26.6076	19.7577	14.6319	11.7428	9.45946	8.01491	6.29077	3.35508	1.16496	0.139795
Methanothermus fervidus DSM 2088	37.2398	27.7564	20.3547	14.495	11.488	9.02082	7.24749	4.62606	2.39013	0.77101
Methanotorris igneus Kol 5	40.4514	30.6134	22.8588	15.6829	11.5741	9.02778	6.77083	3.99306	1.44676	0.347222
Candidatus Korarchaeum cryptofilum OPF8	41.9636	32.1457	24.6239	17.8147	14.331	11.5598	8.94695	5.0673	2.05859	0.475059
Cenarchaeum symbiosum A	26.3419	19.8807	14.6123	10.6362	7.80318	6.16302	5.06958	3.57853	2.23658	1.19284
Fervidicoccus fontis Kam940	39.1775	31.1688	24.1703	18.0375	14.0693	11.9769	9.16306	6.85426	3.0303	0.649351
Pyrobaculum aerophilum	39.0253	32.1182	25.2878	19.5318	15.1957	12.0875	8.82579	5.37222	2.26401	0.268611
Aeropyrum pernix	41.0347	32.0988	24.5738	18.2246	14.2269	11.6402	8.70076	4.99706	2.05761	0.352734
Sulfolobus tokodaii	41.8083	34.358	27.5949	21.736	17.6854	14.4665	11.9349	8.96926	4.33996	1.30199
Sulfolobus solfataricus	45.6055	37.6125	29.654	22.2491	17.9931	14.9135	12.2491	9.16955	4.63668	1.03806
Corynebacterium diphtheriae	44.968	36.0933	28.5453	20.7228	16.194	13.129	10.1555	6.26715	1.82983	0.0914913
Leifsonia xyli	38.1265	31.007	24.4496	18.1733	14.0984	10.6323	7.49415	4.12178	1.40515	0.374707
Tropheryma whipplei	48.2921	39.4582	32.1555	24.735	19.0813	14.4876	9.77621	6.12485	2.4735	0.706714
Nocardia farcinica	38.3059	29.6468	21.8621	14.8491	10.9396	8.33333	6.25857	3.29218	0.977366	0.257202
Thermobifida fusca	43.7153	34.3781	26.0855	18.7398	13.712	10.4799	7.57427	4.3748	1.5018	0.195886
Mycobacterium tuberculosis	44.0747	35.8843	27.6683	19.2731	13.3606	9.85411	7.65293	4.12081	1.61249	0.358331
Streptomyces avermitilis	38.5112	30.5155	23.0717	16.8125	12.3301	9.85328	7.14766	3.91708	1.00956	0.161529
Gluconobacter oxydans	43.7072	35.9714	28.1464	20.8569	16.1559	12.2583	8.95567	4.13567	1.0116	0.0595061
Ehrlichia canis	54.9462	48.6022	40.7527	31.6129	22.9032	17.0968	12.7957	10	5.16129	1.29032
Caulobacter vibrioides	38.9513	30.7384	23.542	16.6667	12.5201	9.09577	5.91225	3.34403	0.856073	0.133761
Erythrobacter litoralis	36.1988	28.039	19.8791	14.9429	10.8126	8.46206	6.54802	3.25722	0.906649	0.167898
Candidatus Pelagibacter ubique	43.6472	33.5575	25.1121	18.9836	14.2003	11.8834	9.71599	7.10015	3.13901	0.523169
Rhizobium etli	41.308	32.2798	24.193	17.9892	14.1056	11.4829	9.17956	5.73302	1.74849	0.420309
Ruegeria pomeroyi	41.9437	32.5738	24.3432	17.4378	13.3457	10.4394	8.4399	5.23134	1.88328	0.232504
Rhodospirillum rubrum	45.5706	36.9463	28.5565	19.9323	15.0339	11.8291	9.11933	5.05472	1.77176	0.338718
Aquifex aeolicus	44.7869	36.3934	27.2131	18.8197	14.3607	11.2131	8.2623	5.44262	2.36066	0.52459
Desulfurobacterium thermolithotrophum	46.9524	38.1112	28.5332	20.0268	13.3289	10.1139	6.96584	4.55459	1.54052	0.334896
Sulfurihydrogenibium azorense	45.0815	36.8135	28.6059	19.9155	15.7514	11.7079	8.3283	5.37115	1.87085	0.3621
Aerococcus urinae	47.076	37.8947	29.5322	21.6374	17.3684	13.3918	10.0585	6.72515	2.98246	0.467836
Bacillus subtilis	40.0661	32.4445	25.7905	19.8679	15.6206	12.907	10.5474	6.41812	2.50118	0.495517
Geobacillus kaustophilus	43.5277	36.293	28.7892	19.8505	14.4096	11.151	8.55007	4.90284	1.58445	0.119581
Enterococcus faecalis	42.3277	35.6202	28.6371	22.1746	17.4579	13.66	10.4135	6.52374	2.54211	0.42879
Exiguobacterium sibiricum	42.2961	34.4075	26.284	19.4696	15.7435	12.6888	9.73481	6.21014	1.91339	0.537093
Brevibacillus brevis	46.2807	38.6667	30.9123	22.9123	17.2456	13.6316	10.8596	7.2807	2.61404	0.649123
Sporosarcina psychrophila	43.7105	36.0037	28.6718	20.9417	16.655	13.0007	10.6817	6.91028	2.41274	0.445069
Staphylococcus saprophyticus	44.8427	36.1451	28.2343	21.6346	17.3514	14.9038	12.5	8.52273	3.27797	0.786713
Lactococcus lactis	39.245	32.0018	25.4609	19.2713	14.9693	12.072	9.70149	6.32133	2.15101	0.307287
Porphyromonas gingivalis	47.9387	40.9619	32.8224	24.4715	17.9175	13.5835	8.77378	5.23256	1.79704	0.369979
Dechloromonas aromatica	42.488	34.5933	27.1292	20.2871	15.1196	10.933	8.11005	4.689	1.43541	0.167464
Cupriavidus necator	44.9222	35.1724	26.1663	17.8093	13.5362	10.4665	7.99189	4.74645	1.50101	0.283976
Laribacter hongkongensis	41.7794	34.3416	26.6548	19.6085	15.7651	11.637	8.96797	5.37367	1.53025	0.320285
Neisseria gonorrhoeae	36.354	29.0408	21.3567	14.6794	10.9168	8.95601	6.73026	3.49762	0.953895	0.105988
Nitrosomonas europaea	43.9534	36.4403	29.088	20.9321	15.3475	11.5307	8.11571	4.45962	1.56689	0.241061
Herminiimonas arsenicoxydans	43.7637	36.4122	28.6208	20.8608	15.3	11.9384	9.55074	5.59221	1.60226	0.40842
Thiobacillus denitrificans	38.1686	31.3663	24.0407	17.0058	12.2384	9.44767	6.62791	3.95349	1.27907	0.116279
Chlamydia trachomatis	55.2781	48.2406	39.9546	31.101	24.0636	16.5721	11.4642	6.81044	3.0647	0.567537
Prosthecochloris aestuarii	45.0655	36.6812	28.0786	20.6114	15.4148	11.5284	8.34061	4.80349	1.61572	0.349345
Chlorobium phaeobacteroides	42.7796	35.3088	26.4608	18.7813	13.6477	10.2254	7.30384	3.96494	1.25209	0.33389
Pelodictyon phaeoclathratiforme	43.819	36.7182	28.7712	21.1553	15.1214	11.479	8.4989	5.3716	1.98675	0.404709
Clostridium tetani	43.0478	35.0389	26.7705	19.6885	15.4245	12.2358	8.82462	5.30219	1.37189	0.185391
Desulfitobacterium hafniense	45.4754	38.2027	30.7419	23.1139	17.7429	13.6468	10.3657	6.54127	2.73772	0.438871
Pelotomaculum thermopropionicum	41.8008	34.0637	25.6761	17.494	11.948	8.9353	6.47039	3.42349	1.12975	0.136939
Symbiobacterium thermophilum	44.0559	36.2047	27.4952	19.4851	15.5753	11.5702	7.88303	4.60903	1.3986	0.158932
Moorella thermoacetica	44.4535	37.6676	28.0374	20.1544	15.2783	11.6213	8.57375	5.20114	1.70662	0.446973
Carboxydothermus hydrogenoformans	44.9378	35.8091	27.7593	18.7552	13.9004	10.7054	7.67635	4.77178	1.65975	0.124481
Microcystis aeruginosa	38.1266	31.9952	25.6441	18.1945	13.1815	9.80627	7.20991	4.31396	1.73757	0.499301
Deinococcus radiodurans	37.0891	29.4287	22.2151	15.7038	10.7565	7.72423	5.68146	3.06416	0.957549	0.127673
Anaeromyxobacter dehalogenans	38.0221	29.6004	22.0817	15.4888	11.8988	8.76044	6.43486	3.65771	0.925717	0.135471
Desulfarculus baarsii	44.9118	37.0244	27.1574	19.27	13.0838	9.24838	6.65017	3.27869	0.804207	0.123724
Desulfococcus oleovorans	51.1171	42.7234	33.6353	24.5773	17.2101	12.4396	9.48068	5.97826	2.41546	0.634058
Desulfotalea psychrophila	48.447	40.2498	32.0845	23.8553	17.6113	13.8329	10.7589	6.98047	2.43356	0.67243
Desulfovibrio africanus	42.7764	34.8399	26.742	18.9131	14.0167	10.6538	7.53296	3.98171	0.968523	0.0538068
Lawsonia intracellularis	55.5321	48.8372	41.2262	30.8668	22.9739	16.6314	12.8964	7.96335	3.10078	0.775194
Hippea maritima	45.8507	37.6119	29.0746	21.3134	15.6418	12.1791	9.31343	5.67164	1.73134	0.298507
Pelobacter propionicus	43.9859	36.6821	28.6451	20.7168	14.7434	11.0236	7.30383	4.20853	1.41189	0.271518
Geobacter lovleyi	46.9308	38.923	30.7757	22.4051	16.2946	11.8304	8.48214	4.88281	1.89732	0.418527
Haliangium ochraceum	46.9957	38.84	28.8355	19.9791	14.2687	9.92992	6.87342	4.18965	1.64008	0.477113
Myxococcus xanthus	44.5701	35.7761	27.3032	19.7934	14.0704	10.3294	7.34227	4.36907	1.80067	0.711893
Sorangium cellulosum	45.4394	36.6848	26.8304	18.2313	12.6541	8.94345	5.93267	3.04411	1.05544	0.333296
Desulfobacca acetoxidans	47.3062	40.7369	32.951	24.1571	18.0049	13.521	9.62808	6.04797	2.46785	0.45186
Syntrophobacter fumaroxidans	45.2375	37.9769	29.7071	21.2651	15.6781	11.5678	8.51587	5.26704	2.01821	0.443022
Sulfurospirillum deleyianum	47.7191	39.7138	31.6637	24.0608	18.0233	14.1324	10.2862	6.35063	2.14669	0.447227
Sulfurimonas autotrophica	46.1179	38.6342	30.1684	21.9832	15.5285	11.5529	8.27877	5.33209	1.87091	0.327409
Helicobacter mustelae	47.3793	39.8621	30.9655	23.5862	18.2069	13.5172	10.5517	6.2069	2.62069	0.896552
Nautilia profundicola	42.2535	33.6854	26.8779	20.1878	14.9648	11.8545	8.68545	5.80986	2.93427	0.64554
Nitratifractor salsuginis	36.5301	28.6747	22.6024	16.3855	12.5301	9.20482	7.13253	4.33735	1.78313	0.240964
Fusobacterium nucleatum	43.9516	36.2399	28.5786	21.9758	17.0363	13.8609	10.7863	7.30847	2.41935	0.352823
Dichelobacter nodosus	49.4878	41.2924	32.5453	23.7195	17.4153	13.0024	9.77147	5.67376	1.73365	0.472813
Nitrosococcus oceani	44.6639	37.8146	29.6273	21.5992	15.9605	11.7872	8.34661	4.96974	1.59286	0.223001
Colwellia psychrerythraea	50.6728	43.2826	35.782	26.5828	19.9647	14.8467	10.8317	6.70638	2.55901	0.617692
Coxiella burnetii	44.0022	35.7688	29.3893	22.1919	16.6848	12.5954	9.05125	6.21592	2.3446	0.545256
Salmonella enterica	44.186	37.1422	29.3381	21.9141	17.1959	13.7522	10.8453	6.61896	2.41503	0.33542
Francisella tularensis	49.8394	42.325	33.8471	26.8465	20.4881	15.7996	13.5517	9.44123	4.17469	0.770713
Hahella chejuensis	43.1291	35.2744	27.0037	19.4689	14.2857	10.7663	7.96673	4.89522	1.80771	0.55991
Idiomarina loihiensis	44.8131	35.5072	28.4134	20.6331	15.4081	11.251	8.16171	4.50038	1.29672	0.152555
Legionella pneumophila	55.197	47.4864	38.1454	28.6345	20.4484	15.1155	11.0394	6.82745	2.81929	0.64538
Methylococcus capsulatus	42.33	34.3355	27.0243	20.0547	15.2716	11.1718	8.06286	5.09054	1.53741	0.204988
Psychrobacter arcticus	48.9514	40.5624	31.3632	22.164	16.0629	11.8208	8.77026	5.14776	1.62059	0.381316
Pasteurella multocida	51.7618	43.5732	35.8313	26.9975	20.9429	16.5757	13.3995	8.18859	2.87841	0.44665
Escherichia coli	46.7091	38.8771	31.2102	23.9443	18.6601	15.2866	12.267	7.52536	2.52418	0.306676
Pseudoalteromonas haloplanktis	50.5308	43.0762	34.8903	26.5393	20.6417	15.5461	11.1111	6.46379	2.7129	0.707714
Pseudomonas aeruginosa	41.9204	33.3994	25.8872	18.5732	14.0515	11.4934	9.0254	5.00811	1.65736	0.342281
Psychromonas ingrahamii	48.2843	41.122	32.9521	24.7277	19.0632	15.0327	11.3834	6.78105	2.45098	0.762527
Shewanella oneidensis	48.7776	41.0396	33.1118	23.7835	16.6627	12.7937	9.42321	5.67292	1.87515	0.498457
Vibrio cholerae	48.7686	41.2944	33.6483	24.2554	17.984	13.3162	9.937	6.32875	2.11913	0.315006
Xanthomonas campestris	43.8861	35.6066	27.5903	20.7227	14.4532	10.6963	7.48983	4.06796	1.34003	0.263221
Gloeobacter violaceus	41.6836	35.0937	27.8492	19.9052	13.9021	10.1783	7.42496	4.51365	1.37666	0.293387
Mesoplasma florum	51.395	41.9971	34.0675	26.138	19.8238	16.2996	12.188	7.48899	2.93686	0.881057
Mycoplasma pneumoniae	50.2171	45.0072	37.0478	28.3647	21.1288	15.1954	11.7221	6.80174	2.17077	0.434153
Bdellovibrio bacteriovorus	44.1166	35.0091	26.5574	18.9435	13.9162	10.7104	7.46812	4.55373	1.63934	0.437158
Brachyspira hyodysenteriae	51.4001	43.1147	34.5992	26.0453	18.9106	13.387	10.3951	6.82777	2.64672	0.460299
Treponema denticola	46.6329	39.1383	31.861	24.0406	18.2114	12.7444	8.87038	5.17741	1.70167	0.434468
Spirochaeta africana	54.6112	45.3165	35.9494	25.7505	17.8662	13.2731	9.69259	5.13562	1.98915	0.614828
Sediminispirochaeta smaragdinae	53.399	44.0928	35.2789	25.6446	18.3544	13.9006	11.158	6.96203	2.22691	0.445382
Thermotoga maritima	49.0038	40.9801	33.818	24.6634	17.9321	12.9779	10.6624	6.56974	2.47711	0.323102
