## Supplementary material for "On the evolution of chaperones and co-chaperones and the expansion of proteomes across the Tree of Life": Data S1

### Sheet: Data S1
Data S1
The 188 representative organisms used in our analysis, their taxonomic grouping and NCBI taxon identifiers.
Taxonomic Group	Sub-clades	Species	NCBI taxID
	Ascomycota	Saccharomyces cerevisiae	559292
	Ascomycota	Aspergillus nidulans	227321
	Ascomycota	Zymoseptoria tritici	336722
Fungi	Ascomycota	Aspergillus oryzae	5062
	Ascomycota	Aspergillus niger	380704
	Ascomycota	Schizosaccharomyces pombe	284812
	Blastocladiomycota	Allomyces macrogynus	578462
	Chytridiomycota	Batrachochytrium dendrobatidis	684364
	Actinopteri	Oryzias latipes	8090
	Amphibia	Xenopus tropicalis	8364
	Aves	Gallus gallus	9031
	Cladistia	Danio rerio	7955
Chordata	Cladistia	Latimeria chalumnae	7897
	Mammalia	Felis catus	9685
	Mammalia	Mus musculus	10090
	Mammalia	Homo sapiens	9606
	Reptilia	Anolis carolinensis	28377
	Annelida	Helobdella robusta	6412
	Arthropoda	Drosophila melanogaster	7227
	Arthropoda	Strigamia maritima	126957
	Cnidaria	Nematostella vectensis	45351
	Echinodermata	Apostichopus japonicus	307972
	Echinodermata	Strongylocentrotus purpuratus	7668
	Mollusca	Octopus bimaculoides	37653
Metazoa	Mollusca	Crassostrea gigas	29159
	Mollusca	Biomphalaria glabrata	6526
	Nematoda	Caenorhabditis elegans	6239
	Nematoda	Trichinella spiralis	6334
	Placozoa	Trichoplax adhaerens	10228
	Porifera	Amphimedon queenslandica	400682
	Amoebozoa	Entamoeba histolytica	5759
	Amoebozoa	Acanthamoeba castellanii	1257118
	Diatoms	Thalassiosira pseudonana	35128
	Diatoms	Phaeodactylum tricornutum	556484
	Excavates	Giardia intestinalis	5741
Holozoa	Excavates	Trypanosoma brucei	185431
	Excavates	Trichomonas vaginalis	5722
	Peniculida	Paramecium tetraurelia	5888
	Hymenostomatida	Tetrahymena thermophila	312017
	Aconoidasida	Plasmodium falciparum	36329
	Stramenopiles	Phytophthora infestans	403677
	Stramenopiles	Saprolegnia diclina	1156394
	Stramenopiles	Nannochloropsis gaditana	1093141
	Haptophyta	Emiliania huxleyi	2903
	Rhodophyta	Cyanidioschyzon merolae	280699
	Rhodophyta	Galdieria sulphuraria	130081
	Chlorophyta	Chlamydomonas reinhardtii	3055
	Chlorophyta	Auxenochlorella protothecoides	3075
	Chlorophyta	Ostreococcus lucimarinus	436017
	Eudicotyledons	Zea mays	4577
Viridiplantae	Eudicotyledons	Arabidopsis thaliana	3702
	Eudicotyledons	Solanum lycopersicum	4081
	Eudicotyledons	Nelumbo nucifera	4432
	Eudicotyledons	Eucalyptus grandis	71139
	Eudicotyledons	Macleaya cordata	56857
	Bryophyta	Physcomitrella patens	3218
	Amborella	Amborella trichopoda	13333
	Marchantiophyta	Marchantia polymorpha	1480154
	Asgard group	Lokiarchaeum sp. GC14_75	1538547
	Asgard group	Candidatus Lokiarchaeota archaeon CR_4	1849166
	Asgard group	Candidatus Thorarchaeota archaeon AB_25	1837170
	Asgard group	Candidatus Odinarchaeota archaeon LCB_4	1841599
	Asgard group	Candidatus Heimdallarchaeota archaeon LC_3	1841598
	Nanoarchaeota	Nanoarchaeum equitans	228908
	Nanoarchaeota	Nanoarchaeota archaeon NZ13-N	2026764
	DPANN group	Candidatus Nanobsidianus stetteri	1294122
	DPANN group	Candidatus Mancarchaeum acidiphilum	1920749
	DPANN group	Candidatus Diapherotrites archaeon	2026736
	Euryarchaeota	Picrophilus torridus	263820
	Euryarchaeota	Pyrococcus horikoshii	70601
	Euryarchaeota	Methanosphaera stadtmanae	339860
	Euryarchaeota	Pyrococcus furiosus	186497
	Euryarchaeota	Archaeoglobus fulgidus	224325
	Euryarchaeota	Halorubrum lacusprofundi	416348
	Euryarchaeota	Halorubrum saccharovorum	2248
Archaea	Euryarchaeota	Methanococcus maripaludis s2	267377
	Euryarchaeota	Methanocaldococcus jannaschii	243232
	Euryarchaeota	Methanosarcina mazei	192952
	Euryarchaeota	Methanosarcina acetivorans	188937
	Euryarchaeota	Methanospirillum hungatei	323259
	Euryarchaeota	Methanococcoides burtonii	259564
	Euryarchaeota	Methanopyrus kandleri AV19	190192
	Euryarchaeota	Thermoplasma acidophilum	273075
	Euryarchaeota	Halanaeroarchaeum sulfurireducens	1604004
	Euryarchaeota	Methanothermus fervidus DSM 2088	523846
	Euryarchaeota	Methanotorris igneus Kol 5	880724
	TACK group	Candidatus Korarchaeum cryptofilum OPF8	374847
	TACK group	Cenarchaeum symbiosum A	414004
	TACK group	Fervidicoccus fontis Kam940	1163730
	TACK group	Pyrobaculum aerophilum	178306
	TACK group	Aeropyrum pernix	272557
	TACK group	Sulfolobus tokodaii	273063
	TACK group	Sulfolobus solfataricus	273057
	Actinobacteria	Corynebacterium diphtheriae	257309
	Actinobacteria	Leifsonia xyli	281090
	Actinobacteria	Tropheryma whipplei	203267
	Actinobacteria	Nocardia farcinica	247156
	Actinobacteria	Thermobifida fusca	269800
	Actinobacteria	Mycobacterium tuberculosis	83332
	Actinobacteria	Streptomyces avermitilis	227882
	Alphaproteobacteria	Gluconobacter oxydans	290633
	Alphaproteobacteria	Ehrlichia canis	269484
	Alphaproteobacteria	Caulobacter vibrioides	190650
	Alphaproteobacteria	Erythrobacter litoralis	314225
	Alphaproteobacteria	Candidatus Pelagibacter ubique	335992
	Alphaproteobacteria	Rhizobium etli	491916
	Alphaproteobacteria	Ruegeria pomeroyi	246200
	Alphaproteobacteria	Rhodospirillum rubrum	269796
	Aquificae	Aquifex aeolicus	224324
	Aquificae	Desulfurobacterium thermolithotrophum	868864
	Aquificae	Sulfurihydrogenibium azorense	204536
	Bacilli	Aerococcus urinae	866775
	Bacilli	Bacillus subtilis	224308
	Bacilli	Geobacillus kaustophilus	235909
	Bacilli	Enterococcus faecalis	226185
	Bacilli	Exiguobacterium sibiricum	262543
	Bacilli	Brevibacillus brevis	358681
	Bacilli	Sporosarcina psychrophila	1476
	Bacilli	Staphylococcus saprophyticus	342451
	Bacilli	Lactococcus lactis	272623
	Bacteroidia	Porphyromonas gingivalis	242619
	Betaproteobacteria	Dechloromonas aromatica	159087
	Betaproteobacteria	Cupriavidus necator	381666
	Betaproteobacteria	Laribacter hongkongensis	557598
	Betaproteobacteria	Neisseria gonorrhoeae	242231
	Betaproteobacteria	Nitrosomonas europaea	228410
	Betaproteobacteria	Herminiimonas arsenicoxydans	204773
	Betaproteobacteria	Thiobacillus denitrificans	292415
	Chlamydia	Chlamydia trachomatis	272561
	Chlorobia	Prosthecochloris aestuarii	290512
	Chlorobia	Chlorobium phaeobacteroides	290317
	Chlorobia	Pelodictyon phaeoclathratiforme	324925
	Clostridia	Clostridium tetani	212717
	Clostridia	Desulfitobacterium hafniense	138119
	Clostridia	Pelotomaculum thermopropionicum	370438
	Clostridia	Symbiobacterium thermophilum	292459
	Clostridia	Moorella thermoacetica	264732
Bacteria	Clostridia	Carboxydothermus hydrogenoformans	246194
	Cyanobacteria	Microcystis aeruginosa	449447
	Deinococci	Deinococcus radiodurans	243230
	Deltaproteobacteria	Anaeromyxobacter dehalogenans	290397
	Deltaproteobacteria	Desulfarculus baarsii	644282
	Deltaproteobacteria	Desulfococcus oleovorans	96561
	Deltaproteobacteria	Desulfotalea psychrophila	177439
	Deltaproteobacteria	Desulfovibrio africanus	690850
	Deltaproteobacteria	Lawsonia intracellularis	363253
	Deltaproteobacteria	Hippea maritima	760142
	Deltaproteobacteria	Pelobacter propionicus	338966
	Deltaproteobacteria	Geobacter lovleyi	398767
	Deltaproteobacteria	Haliangium ochraceum	502025
	Deltaproteobacteria	Myxococcus xanthus	246197
	Deltaproteobacteria	Sorangium cellulosum	448385
	Deltaproteobacteria	Desulfobacca acetoxidans	880072
	Deltaproteobacteria	Syntrophobacter fumaroxidans	335543
	Epsilonproteobacteria	Sulfurospirillum deleyianum	525898
	Epsilonproteobacteria	Sulfurimonas autotrophica	563040
	Epsilonproteobacteria	Helicobacter mustelae	679897
	Epsilonproteobacteria	Nautilia profundicola	598659
	Epsilonproteobacteria	Nitratifractor salsuginis	749222
	Fusobacteria	Fusobacterium nucleatum	190304
	Gammaproteobacteria	Dichelobacter nodosus	246195
	Gammaproteobacteria	Nitrosococcus oceani	323261
	Gammaproteobacteria	Colwellia psychrerythraea	167879
	Gammaproteobacteria	Coxiella burnetii	227377
	Gammaproteobacteria	Salmonella enterica	99287
	Gammaproteobacteria	Francisella tularensis	177416
	Gammaproteobacteria	Hahella chejuensis	349521
	Gammaproteobacteria	Idiomarina loihiensis	283942
	Gammaproteobacteria	Legionella pneumophila	272624
	Gammaproteobacteria	Methylococcus capsulatus	243233
	Gammaproteobacteria	Psychrobacter arcticus	259536
	Gammaproteobacteria	Pasteurella multocida	272843
	Gammaproteobacteria	Escherichia coli	83333
	Gammaproteobacteria	Pseudoalteromonas haloplanktis	326442
	Gammaproteobacteria	Pseudomonas aeruginosa	208964
	Gammaproteobacteria	Psychromonas ingrahamii	357804
	Gammaproteobacteria	Shewanella oneidensis	211586
	Gammaproteobacteria	Vibrio cholerae	243277
	Gammaproteobacteria	Xanthomonas campestris	190485
	Gloeobacteria	Gloeobacter violaceus	251221
	Mollicutes	Mesoplasma florum	265311
	Mollicutes	Mycoplasma pneumoniae	272634
	Oligoflexia	Bdellovibrio bacteriovorus	264462
	Spirochaetia	Brachyspira hyodysenteriae	565034
	Spirochaetia	Treponema denticola	243275
	Spirochaetia	Spirochaeta africana	889378
	Spirochaetia	Sediminispirochaeta smaragdinae	573413
	Thermotogae	Thermotoga maritima	243274
