## Supplementary material for "On the evolution of chaperones and co-chaperones and the expansion of proteomes across the Tree of Life": Data S2

### Sheet: Data S2
Summarized are the numerical values of the proteome parameters for each representative organism (plotted in Figures 1-2 and Figures S1-S4) .
Species	Proteome size	Mean protein length	Median protein length	#Proteins comprising <3 Pfam-annotated domains	#Proteins comprising >=3 Pfam-annotated domains	#Unique X-groups detected in the proteome	#Unique Pfam Clans detected in the proteome	#Unique X-group combinations detected in the proteome	#Unique Pfam Clan combinations detected in the proteome	Average domain length	Average domain-linker region length	Percent of repeated proteins in the proteome	Percent of proteome length that is repeated	Percent of proteins in the proteome comprising >= 20 aggregation hotspots
Saccharomyces cerevisiae	6002	488.422	399	4034	464	257	221	590	593	190.117	108.998	0.199933	0.0164421	1.01633
Aspergillus nidulans	9556	530.952	440	6237	646	302	251	790	793	206.186	99.5911	0	0	1.25562
Zymoseptoria tritici	10963	437.217	358	5808	530	290	242	718	711	207.086	91.6598	0.155067	0.0127055	0.52939
Aspergillus oryzae	11397	470.437	395	7224	859	347	279	1024	1078	211.959	107.518	0.035097	0.00304016	0.90462
Aspergillus niger	10609	508.411	432	6806	676	305	254	800	814	214.959	96.9591	0.00942596	0.00140904	1.12221
Schizosaccharomyces pombe	5132	464.125	378	3704	382	254	221	598	582	187.785	94.2036	0.155885	0.012763	1.57833
Allomyces macrogynus	19447	482.426	388	9302	874	289	250	791	748	185.227	112.721	0.190261	0.0314547	1.11666
Batrachochytrium dendrobatidis	8700	448.736	345	4461	429	275	240	644	615	186.583	100.419	0.16092	0.012833	1.19623
Oryzias latipes	44766	784.485	541	16545	3234	414	310	1912	1982	176.01	93.7428	0.495912	0.0401586	3.19616
Xenopus tropicalis	39662	637.951	462	18859	3715	437	325	2008	2096	183.932	95.2024	0.365589	0.0286653	2.9263
Gallus gallus	49673	727.58	521	19334	3983	428	321	1966	2069	169.187	97.7518	0.209369	0.0263136	2.93118
Danio rerio	52829	727.805	498	27638	5864	430	323	2259	2351	174.346	102.055	0.219576	0.0156778	3.3037
Latimeria chalumnae	34251	592.12	430	15747	2934	435	318	1990	2044	167.705	100.291	0.15766	0.0146642	1.79281
Felis catus	54726	675.238	503	19572	4245	453	330	2011	2120	169.798	105.833	0.0328911	0.00211349	2.38254
Mus musculus	76226	685.673	489	31664	5185	464	337	2266	2369	161.426	91.5779	0.150867	0.00909959	2.64341
Homo sapiens	113620	666.825	486	39179	4732	474	342	2430	2529	149.35	80.789	0.27636	0.0223059	2.43838
Anolis carolinensis	34826	650.776	486	12858	2387	416	317	1845	1912	174.133	98.3537	0.169414	0.0124559	2.46783
Helobdella robusta	23426	374.775	270	9829	986	347	272	1159	1098	164.373	81.82	0.341501	0.0452533	0.910451
Drosophila melanogaster	30493	659.789	468	13430	2472	367	286	1280	1250	182.67	138.926	0.11478	0.0166907	1.63771
Strigamia maritima	15008	481.544	334	7681	1365	423	337	1580	1620	172.172	112.917	0.286514	0.0327383	2.22653
Nematostella vectensis	24780	334.712	251	13544	1253	381	308	1415	1362	159.119	67.3436	1.89669	0.27617	2.05099
Apostichopus japonicus	30221	392.623	307	15464	1495	393	299	1541	1485	157.136	86.6177	0.499653	0.0732463	0.909695
Strongylocentrotus purpuratus	35786	553.37	404	16410	2609	434	336	2077	2093	159.949	91.8735	1.79959	0.204642	1.89314
Octopus bimaculoides	23994	575.418	412	12007	1646	363	284	1348	1287	161.343	97.9128	0.233392	0.0202078	1.97468
Crassostrea gigas	46748	618.229	439	11629	1719	434	329	1899	1886	171.342	107.204	0.404295	0.0371787	2.17629
Biomphalaria glabrata	36675	493.895	349	15788	2026	404	302	1547	1501	167.41	109.592	0.433538	0.0439063	1.6004
Caenorhabditis elegans	28420	467.724	340	14308	1557	343	277	1086	1073	193.05	106.327	0.112597	0.0146471	1.52011
Trichinella spiralis	16380	317.539	191.5	5203	772	358	276	1057	1064	156.668	104.084	0.0610501	0.0106512	0.979012
Trichoplax adhaerens	11520	453.151	345	7311	975	357	281	1136	1110	183.018	73.3297	0.234375	0.0261288	2.18451
Amphimedon queenslandica	24115	486.226	357	13991	1748	349	274	1565	1524	159.38	99.7889	0.352478	0.0370224	2.41049
Entamoeba histolytica	8163	419.246	322	3734	269	157	136	365	337	190.239	107.864	0.0122504	0.000788942	2.19385
Acanthamoeba castellanii	14974	438.522	340	7230	846	296	258	1067	1037	177.062	113.315	0.213704	0.031859	0.991824
Thalassiosira pseudonana	11673	498.645	392	5610	423	260	207	631	559	183.893	104.974	0.162769	0.015067	1.00317
Phaeodactylum tricornutum	10408	464.486	383	5398	388	265	212	615	551	187.25	100.102	0.163336	0.0195475	0.87458
Giardia intestinalis	6502	432.07	245	2217	381	114	97	233	222	205.439	113.755	0.184559	0.0254866	2.64778
Trypanosoma brucei	9822	450.516	330	3409	249	181	167	383	376	195.79	123.663	0.468336	0.0480907	1.91563
Trichomonas vaginalis	59679	305.854	212	17698	2292	170	139	463	449	172.563	43.4632	0.487609	0.0549552	1.41501
Paramecium tetraurelia	39580	454.058	345	14093	1119	222	196	658	640	194.292	119.311	0.0606367	0.00608182	2.20687
Tetrahymena thermophila	26996	626.83	442	7944	718	230	195	598	569	202.259	158.053	0.5223	0.0378503	3.39422
Plasmodium falciparum	5392	761.529	461	2672	295	199	150	404	367	179.171	179.816	0.241098	0.0110078	2.09881
Phytophthora infestans	17797	420.164	310	7410	753	314	254	939	884	186.646	116.514	0.117997	0.0153792	1.10693
Saprolegnia diclina	18229	486.153	377	8240	893	294	252	956	912	194.274	122.221	0.0658292	0.00573229	2.39715
Nannochloropsis gaditana	3554	297.005	223	1501	77	117	110	211	197	159.898	84.8105	0.0281373	0.00397895	0.143308
Emiliania huxleyi	38554	342.91	271	13784	696	317	255	978	889	166.785	85.0079	0.391658	0.0676522	0.306112
Cyanidioschyzon merolae	4803	515.484	424	3126	286	230	177	510	450	186.461	116.45	0.124922	0.00840108	0.978759
Galdieria sulphuraria	7174	419.348	350	4098	394	266	205	632	567	182.809	91.0775	0.0975746	0.00990558	0.998573
Chlamydomonas reinhardtii	14488	453.694	311	7736	726	324	259	899	838	186.193	206.344	0.421038	0.0506457	1.10604
Auxenochlorella protothecoides	7014	394.237	314	3884	416	304	239	722	680	171.961	92.8402	0.441973	0.09833	0.486548
Ostreococcus lucimarinus	7603	403.706	321	4337	388	253	197	584	528	180.204	78.3153	0.170985	0.0206883	0.762957
Zea mays	58409	430.118	351	56311	6962	398	317	1761	1742	169.968	113.941	0.260234	0.0268561	0.828496
Arabidopsis thaliana	48265	431.855	361	25600	2515	325	282	1066	1096	179.033	98.0044	0.159536	0.0169022	0.758864
Solanum lycopersicum	37658	473.317	393	18962	1594	336	277	1052	1052	172.379	88.9904	0.254926	0.0229295	1.21726
Nelumbo nucifera	38191	486.742	402	21711	2289	328	278	1040	1056	176.554	105.489	0.227802	0.022072	1.12369
Eucalyptus grandis	52554	468.71	380	27768	2469	328	282	1063	1076	180.454	87.8866	0.458576	0.0458295	0.957774
Macleaya cordata	21911	418.555	346	13878	1450	331	282	1067	1092	175.115	95.9914	0.296655	0.0414788	0.985109
Physcomitrella patens	48022	560.357	454	13958	1320	339	280	1012	989	180.181	109.582	0.168673	0.0169197	0.976098
Amborella trichopoda	27313	313.982	214	12736	1096	330	268	958	933	172.795	85.6383	0.314868	0.0338744	0.523752
Marchantia polymorpha	24674	443.328	332	8123	836	337	272	950	941	174.845	119.66	0.218854	0.0256247	0.762214
Lokiarchaeum sp. GC14_75	5384	268.398	223.5	2508	146	117	118	249	249	177.233	48.2079	0	0	0.471402
Candidatus Lokiarchaeota archaeon CR_4	4413	255.325	199	1708	97	105	112	210	213	165.977	44.9225	0	0	0.681431
Candidatus Thorarchaeota archaeon AB_25	2914	295.683	245	1567	78	104	105	191	184	173.136	45.0273	0	0	0.627943
Candidatus Odinarchaeota archaeon LCB_4	1584	277.076	233.5	978	68	102	92	172	163	165.49	36.9437	0	0	0.679117
Candidatus Heimdallarchaeota archaeon LC_3	5514	282.931	220	2153	112	132	123	262	248	169.481	58.2029	0	0	1.23412
Nanoarchaeum equitans	536	282.785	230	300	21	38	39	58	71	147.577	41.4768	0	0	0.558659
Nanoarchaeota archaeon NZ13-N	629	263.723	211	295	18	36	36	57	58	143.66	43.2399	0	0	0.546448
Candidatus Nanobsidianus stetteri	627	259.893	214	327	25	55	47	70	67	157.614	40.1833	0	0	0
Candidatus Mancarchaeum acidiphilum	957	291.263	240	505	36	71	54	95	95	161.747	42.6171	0	0	0.478469
Candidatus Diapherotrites archaeon	607	277.947	211	331	25	59	51	84	74	160.704	39.8217	0	0	0.248139
Picrophilus torridus	1563	302.63	269	1087	59	102	93	177	164	179.729	37.248	0	0	1.79028
Pyrococcus horikoshii	1801	290.142	255	1243	77	110	102	206	191	168.678	37.5595	0	0	0.388457
Methanosphaera stadtmanae	1517	322.389	263	1033	84	102	95	191	180	170.412	43.2952	0.197759	0.0466197	1.3834
Pyrococcus furiosus	1962	283.78	253.5	1424	79	121	107	221	208	168.605	35.5869	0	0	0.101885
Archaeoglobus fulgidus	2359	277.033	243	1626	130	122	114	268	242	161.453	35.3984	0	0	0.381356
Halorubrum lacusprofundi	3389	293.918	252	1958	144	141	132	280	269	172.247	51.6068	0	0	0.176991
Halorubrum saccharovorum	3122	301.695	257	1355	67	102	105	191	190	162.896	42.1992	0.256246	0.0243128	0.129074
Methanococcus maripaludis s2	1796	282.978	247	1249	91	115	111	225	203	169.849	36.7719	0	0	0.279642
Methanocaldococcus jannaschii	1762	279.917	239	1233	85	108	103	212	198	169.209	32.9204	0	0	0.343249
Methanosarcina mazei	3338	301.482	254	2146	187	139	135	297	307	168.296	46.3801	0.0299581	0.0022855	0.419287
Methanosarcina acetivorans	4492	300.306	247	2733	256	151	151	365	394	176.174	53.749	0.111309	0.0297263	0.667705
Methanospirillum hungatei	3265	309.808	252	2044	183	141	140	303	304	165.857	60.496	0.0306279	0.00899633	0.734844
Methanococcoides burtonii	2376	290.287	251	1474	148	128	113	252	247	172.665	42.2873	0	0	0.588978
Methanopyrus kandleri AV19	1687	297.05	257	1049	63	96	89	191	172	170.478	34.4461	0	0	0.535077
Thermoplasma acidophilum	1519	298.908	259	1043	69	101	98	174	171	174.256	35.4676	0	0	1.31579
Halanaeroarchaeum sulfurireducens	2145	292.541	250	1377	118	128	119	243	236	164.477	43.6976	0	0	0.139795
Methanothermus fervidus DSM 2088	1296	297.85	260	982	83	108	101	194	180	174.921	32.581	0	0	0.77101
Methanotorris igneus Kol 5	1732	286.861	254	1269	97	113	106	229	210	171.356	35.5416	0	0	0.347222
Candidatus Korarchaeum cryptofilum OPF8	1645	293.216	260	1076	56	102	90	167	159	169.915	38.9596	0	0	0.475059
Cenarchaeum symbiosum A	2017	307.863	212	879	51	99	85	163	154	169.251	41.6539	0	0	1.19284
Fervidicoccus fontis Kam940	1385	275.388	239	866	45	86	78	149	141	167.988	37.4516	0	0	0.649351
Pyrobaculum aerophilum	2605	251.762	208	1391	58	100	103	184	181	170.248	38.9721	0	0	0.268611
Aeropyrum pernix	1700	289.458	254.5	1077	50	95	89	168	164	177.178	43.0621	0	0	0.352734
Sulfolobus tokodaii	2764	269.471	227	1673	73	112	111	212	204	164.869	40.1697	0.0361795	0.00416209	1.30199
Sulfolobus solfataricus	2889	277.647	248	1913	79	107	105	213	198	166.537	38.7349	0.0692281	0.00785417	1.03806
Corynebacterium diphtheriae	2185	319.957	276	1550	136	172	151	318	298	175.296	50.0793	0	0	0.0914913
Leifsonia xyli	2134	302.294	261	1384	102	148	131	287	256	168.117	47.48	0	0	0.374707
Tropheryma whipplei	848	315.939	269	580	69	106	83	178	161	165.593	47.7319	0.117925	0.0414309	0.706714
Nocardia farcinica	5836	316.399	270	3972	267	203	201	477	457	173.09	50.3678	0	0	0.257202
Thermobifida fusca	3062	329.495	285	2235	190	179	168	378	371	176.946	50.2788	0.0326584	0.00336996	0.195886
Mycobacterium tuberculosis	3906	336.798	285	2926	232	194	189	437	421	175.796	54.4269	0.0256016	0.00197638	0.358331
Streptomyces avermitilis	7434	331.796	285	5227	364	215	216	581	576	173.51	59.8408	0	0	0.161529
Gluconobacter oxydans	3360	329.333	290	1858	121	162	148	334	313	177.813	53.4794	0	0	0.0595061
Ehrlichia canis	929	336.296	266	639	65	112	90	175	163	171.002	43.2934	0.645856	0.101466	1.29032
Caulobacter vibrioides	3737	323.554	275	2676	217	190	183	422	416	177.37	53.3372	0	0	0.133761
Erythrobacter litoralis	2977	320.871	271	2100	151	175	163	348	327	175.355	51.9459	0	0	0.167898
Candidatus Pelagibacter ubique	1337	308.082	274	1061	83	125	115	221	205	185.362	40.8949	0.0747943	0.0157803	0.523169
Rhizobium etli	5958	305.799	276	4398	249	205	194	469	456	176.798	52.3929	0.0167842	0.00746452	0.420309
Ruegeria pomeroyi	4300	318.59	285	3276	219	188	187	447	419	181.601	47.8094	0	0	0.232504
Rhodospirillum rubrum	3837	337.072	295	2926	204	195	171	432	422	178.047	54.9444	0	0	0.338718
Aquifex aeolicus	1526	314.744	272.5	1194	107	147	127	287	258	171.132	43.5835	0	0	0.52459
Desulfurobacterium thermolithotrophum	1495	316.031	284	1125	111	142	116	271	253	168.799	42.4483	0	0	0.334896
Sulfurihydrogenibium azorense	1657	303.593	265	1229	111	149	124	288	260	172.827	41.263	0.06035	0.00795145	0.3621
Aerococcus urinae	1709	330.459	285	1288	119	146	132	286	263	170.431	38.1372	0.117028	0.052235	0.467836
Bacillus subtilis	4237	290.44	251	3212	248	215	202	508	450	170.584	39.9202	0	0	0.495517
Geobacillus kaustophilus	3344	287.621	258	2604	215	194	177	440	408	171.056	39.7635	0	0	0.119581
Enterococcus faecalis	3264	294.235	249	2215	177	176	162	367	348	165.044	47.9407	0.0612745	0.0296756	0.42879
Exiguobacterium sibiricum	2978	295.595	259	2200	187	187	168	391	363	165.796	42.0557	0.0335796	0.0074976	0.537093
Brevibacillus brevis	5698	316.745	269	4166	296	222	195	554	516	176.921	46.0687	0.01755	0.00199466	0.649123
Sporosarcina psychrophila	4268	289.566	257	3097	227	196	188	450	425	171.274	40.3156	0.0468604	0.0092243	0.445069
Staphylococcus saprophyticus	2287	296.934	268	1874	132	169	150	329	301	172.549	34.7428	0	0	0.786713
Lactococcus lactis	2277	290.408	248	1660	127	149	142	309	286	168.792	40.4216	0.0439174	0.00317576	0.307287
Porphyromonas gingivalis	1891	340.15	293	1231	131	145	138	286	274	175.118	51.7733	0.211528	0.0391776	0.369979
Dechloromonas aromatica	4179	324.116	270	2956	329	192	185	507	504	172.474	50.2042	0	0	0.167464
Cupriavidus necator	7405	320.657	297	5090	383	224	207	564	555	182.333	48.9424	0.0135044	0.00480108	0.283976
Laribacter hongkongensis	2809	311.858	262	2190	200	183	166	418	401	174.393	46.6981	0.0711997	0.0173514	0.320285
Neisseria gonorrhoeae	1886	291.541	243	1401	119	163	139	302	279	174.3	42.7611	0.106045	0.00927532	0.105988
Nitrosomonas europaea	2488	317.574	265	1792	166	185	165	376	352	175.085	49.2165	0.0401929	0.00329062	0.241061
Herminiimonas arsenicoxydans	3182	312.291	264	2349	210	189	177	437	415	175.6	48.9505	0	0	0.40842
Thiobacillus denitrificans	3448	309.719	252	2054	204	184	162	415	391	173.031	49.7354	0	0	0.116279
Chlamydia trachomatis	880	350.623	289.5	595	71	118	93	172	155	170.473	50.3447	0.113636	0.0158808	0.567537
Prosthecochloris aestuarii	2318	320.961	274	1641	158	173	152	324	322	184.42	50.9777	0.0431406	0.0061829	0.349345
Chlorobium phaeobacteroides	2417	308.381	265	1748	159	169	154	338	331	178.767	56.2106	0	0	0.33389
Pelodictyon phaeoclathratiforme	2717	312.548	253	1824	166	171	153	330	338	178.912	55.18	0.0736106	0.0113049	0.404709
Clostridium tetani	2696	305.876	265	1770	193	185	160	377	347	163.816	48.8198	0	0	0.185391
Desulfitobacterium hafniense	4786	312.801	271	3673	309	202	181	488	451	164.041	49.5393	0	0	0.438871
Pelotomaculum thermopropionicum	2920	297.393	262.5	1997	198	179	155	407	372	162.273	43.4837	0	0	0.136939
Symbiobacterium thermophilum	3150	317.807	281.5	2358	194	193	165	418	393	167.048	48.9417	0	0	0.158932
Moorella thermoacetica	2460	305.857	269	1892	177	175	156	401	362	164.587	42.27	0	0	0.446973
Carboxydothermus hydrogenoformans	2411	296.79	263	1784	169	170	146	370	339	166.182	37.7963	0.0829531	0.0237576	0.124481
Microcystis aeruginosa	5006	280.96	222	3106	277	194	178	428	435	172.291	49.9533	0.279664	0.0492718	0.499301
Deinococcus radiodurans	3167	309.531	263	2034	153	171	151	365	349	170.579	51.3276	0	0	0.127673
Anaeromyxobacter dehalogenans	4433	338.383	288	2818	287	194	182	473	475	175.193	56.7294	0	0	0.135471
Desulfarculus baarsii	3236	339.374	290.5	2253	244	183	161	438	416	173.592	53.9148	0.0309023	0.00300488	0.123724
Desulfococcus oleovorans	3315	349.271	292	2192	232	183	163	431	419	171.018	55.9628	0.15083	0.0280697	0.634058
Desulfotalea psychrophila	3128	322.172	271	2148	191	180	158	417	396	171.944	57.1222	0.127877	0.0347307	0.67243
Desulfovibrio africanus	3727	316.897	267	2483	266	177	170	467	453	166.992	54.1386	0	0	0.0538068
Lawsonia intracellularis	1419	337.968	289	954	105	132	112	242	225	167.987	53.2801	0	0	0.775194
Hippea maritima	1674	311.678	277	1247	117	144	138	286	264	173.679	42.6903	0	0	0.298507
Pelobacter propionicus	3682	325.42	274	2510	259	189	173	450	442	170.199	56.5066	0.0271592	0.00842934	0.271518
Geobacter lovleyi	3587	334.229	284	2450	302	185	173	469	472	170.182	54.649	0	0	0.418527
Haliangium ochraceum	6719	411.371	330	3780	410	218	198	588	582	186.191	75.4458	0.0297663	0.00361794	0.477113
Myxococcus xanthus	7165	383.205	306	4192	439	214	211	621	634	184.711	67.2307	0.0418702	0.00488042	0.711893
Sorangium cellulosum	9332	391.32	326	5091	482	215	212	649	671	181.671	79.8029	0.0642949	0.00944739	0.333296
Desulfobacca acetoxidans	2882	322.019	270	1902	207	164	145	362	354	174.848	53.3417	0.0693963	0.00969767	0.45186
Syntrophobacter fumaroxidans	4078	332.666	285	2679	262	193	177	467	448	175.349	54.5471	0	0	0.443022
Sulfurospirillum deleyianum	2236	312.869	267	1585	135	159	132	307	288	173.031	51.9566	0	0	0.447227
Sulfurimonas autotrophica	2137	314.161	273	1469	140	165	138	316	298	176.591	48.3414	0	0	0.327409
Helicobacter mustelae	1449	323.003	274	989	86	139	104	234	202	180.411	48.3512	0.0690131	0.0476464	0.896552
Nautilia profundicola	1704	304.103	261	1227	100	134	114	266	230	172.227	44.9259	0.0586854	0.00849106	0.64554
Nitratifractor salsuginis	2075	304.053	258	1413	117	153	137	291	266	171.052	45.6676	0	0	0.240964
Fusobacterium nucleatum	1983	321.344	270	1404	121	156	141	273	275	177.253	47.9418	0	0	0.352823
Dichelobacter nodosus	1269	329.087	276	967	104	141	123	256	240	168.809	45.0716	0.157604	0.014128	0.472813
Nitrosococcus oceani	3138	318.277	264	2082	222	197	168	403	406	176.115	50.1783	0.0318674	0.00420524	0.223001
Colwellia psychrerythraea	4532	348.858	283	3181	287	216	202	528	501	179.988	53.2705	0.0441306	0.00999352	0.617692
Coxiella burnetii	1833	284.898	248	1113	116	159	136	273	261	172.267	36.9649	0	0	0.545256
Salmonella enterica	4473	307.529	264	3737	289	240	203	557	513	173.918	41.8614	0	0	0.33542
Francisella tularensis	1556	315.163	267	1092	100	148	127	261	236	176.121	38.6019	0	0	0.770713
Hahella chejuensis	6254	333.403	271	4033	378	227	226	626	621	177.052	57.2264	0.0319795	0.00743369	0.55991
Idiomarina loihiensis	2621	330.277	283	2023	206	199	182	437	409	176.559	46.4574	0	0	0.152555
Legionella pneumophila	2943	340.208	294	1979	171	189	166	376	369	180.193	47.5437	0	0	0.64538
Methylococcus capsulatus	2926	333.012	274.5	2049	209	194	169	417	398	177.461	49.8069	0	0	0.204988
Psychrobacter arcticus	2097	335.375	288	1570	149	175	148	338	315	178.892	50.339	0.0476872	0.0585825	0.381316
Pasteurella multocida	2014	324.787	284.5	1653	161	185	167	367	349	174.863	44.5496	0	0	0.44665
Escherichia coli	4242	312.278	276.5	3544	289	237	205	565	527	175.709	41.2941	0.0235738	0.00234018	0.306676
Pseudoalteromonas haloplanktis	4238	344.975	285	2542	233	208	190	485	463	174.811	48.83	0	0	0.707714
Pseudomonas aeruginosa	5572	333.629	290	4399	355	225	215	588	568	176.733	47.8343	0.0179469	0.00139861	0.342281
Psychromonas ingrahamii	3671	321.555	273	2639	252	218	192	477	459	177.543	47.236	0.108962	0.0378676	0.762527
Shewanella oneidensis	4214	330.899	277	3012	271	225	204	539	525	174.334	53.7941	0	0	0.498457
Vibrio cholerae	3504	325.804	281	2746	258	217	203	517	492	171.214	50.2951	0	0	0.315006
Xanthomonas campestris	4179	342.571	291	3011	252	208	194	490	484	174.636	56.5887	0.0478583	0.00949983	0.263221
Gloeobacter violaceus	4430	312.494	256	2900	226	187	180	431	413	173.681	49.5388	0.0225734	0.00527324	0.293387
Mesoplasma florum	680	359.932	297	449	52	95	76	132	124	176.224	40.7352	0.441176	0.106229	0.881057
Mycoplasma pneumoniae	691	337.573	279	489	39	85	64	114	101	174.234	55.2895	0	0	0.434153
Bdellovibrio bacteriovorus	2744	323.882	274	2043	166	164	158	364	340	173.135	57.9344	0	0	0.437158
Brachyspira hyodysenteriae	2607	336.471	290	1675	148	158	135	296	286	185.098	51.5874	0.0383583	0.00307804	0.460299
Treponema denticola	2767	313.275	269	1626	127	149	139	289	278	172.452	59.1833	0	0	0.434468
Spirochaeta africana	2764	369.165	324	1839	188	169	154	380	377	176.752	61.2603	0	0	0.614828
Sediminispirochaeta smaragdinae	4265	337.315	305	3061	215	177	159	422	418	175.447	55.4217	0	0	0.445382
Thermotoga maritima	1858	314.841	284	1400	119	152	136	299	285	174.495	43.4046	0	0	0.323102
