## Supplementary material for "On the evolution of chaperones and co-chaperones and the expansion of proteomes across the Tree of Life": Data S6

### Sheet: Data S6
Data S6
For representative organisms of our Tree of Life, shown are the percent of proteins in the proteome that comprise a domain related to one of the ECOD top hierarchies.
Species	Alpha-superfolds					Alpha-Beta superfolds								Beta Superfolds					Others
	alpha arrays	alpha bundles	alpha complex topology	alpha duplicates or obligate multimers	alpha superhelices	ab barrels	ab complex topology	ab duplicates or obligate multimers	ab four layers	ab three layered sandwiches	ab three layers	ab two layers	mixed ab and ab	beta barrels	beta complex topology	beta duplicates or obligate multimers	beta meanders	beta sandwiches	extended segments	few secondary structure elements
Saccharomyces cerevisiae	4.40462	6.53164	0.797322	0.0192245	1.37061	1.02185	5.33627	0.532123	0.289106	33.8323	3.17549	21.7283	7.66169	8.3624	0.134078	0.606064	None	2.46344	0.657329	1.07608
Aspergillus nidulans	3.08634	5.80591	0.766527	0.0281241	10.2814	1.942	3.96091	0.419423	3.30516	38.2199	2.37219	16.1674	1.58356	5.39611	0.881749	0.186394	None	4.47375	0.525462	0.597782
Zymoseptoria tritici	4.83753	5.9049	1.11742	0.0635604	2.62113	1.54481	4.37014	0.4641	4.16832	39.2438	2.34096	18.5224	1.59485	5.725	1.12016	0.244927	None	4.69598	0.673046	0.747017
Aspergillus oryzae	5.96199	5.10035	1.21002	0.0430664	13.4365	2.07072	3.53758	0.275459	2.39164	38.572	2.13616	13.8525	1.03984	5.52384	0.589406	0.25611	None	3.13022	0.308643	0.56392
Aspergillus niger	3.92498	6.34112	1.02208	0.0499979	3.51393	1.63485	4.60714	0.428574	1.71114	43.5462	2.32993	17.2045	1.14162	5.68683	0.680719	0.214359	None	4.63271	0.672529	0.656869
Schizosaccharomyces pombe	4.13352	6.43202	0.676816	0.0480579	1.83608	1.19157	5.63372	0.474439	0.388201	30.854	3.49595	25.8373	3.30959	10.3327	0.0162863	0.364439	None	2.64853	0.983586	1.34322
Allomyces macrogynus	5.04711	8.85918	2.02567	0.0419743	2.79888	1.0113	5.02624	0.415	0.223033	37.97	3.49098	17.8819	2.31226	6.06575	1.11896	0.646451	None	2.96203	0.837707	1.26563
Batrachochytrium dendrobatidis	9.25095	6.39008	0.712171	0.115804	2.30436	0.9698	6.69131	0.494628	2.69654	31.7247	3.99594	18.4689	1.54718	6.4454	1.23188	1.86505	None	2.80321	0.870639	1.42153
Oryzias latipes	5.42819	4.27609	2.13283	0.158052	4.12323	0.243343	20.2274	0.0698657	0.0366715	6.28671	0.924385	6.09681	0.58394	5.62682	0.0963507	5.22503	0.00265003	36.0729	0.0973157	2.29148
Xenopus tropicalis	4.78288	3.71607	1.48834	0.0496009	3.99975	0.21549	14.1473	0.0619012	0.0366578	6.09429	1.05015	5.14265	0.637283	6.52729	0.120902	4.26015	0.0024429	45.1605	0.0560011	2.45033
Gallus gallus	4.47538	4.17039	1.72783	0.119219	4.76272	0.195316	15.7149	0.0454739	0.166967	6.21265	1.30242	4.91179	0.457035	4.87148	0.0893951	3.96119	0.00219606	44.3435	0.0703071	2.3999
Danio rerio	4.42505	3.95289	2.05118	0.162484	4.5437	0.217441	18.0903	0.0558583	0.127186	5.76573	0.79855	5.29234	0.426968	6.11672	0.0858005	4.37817	0.00314187	41.3554	0.050639	2.10047
Latimeria chalumnae	4.4306	3.27341	1.50537	0.11321	4.43577	0.259548	15.8898	0.0316652	0.0511663	5.7031	1.06132	4.95007	1.14025	6.33727	0.0994043	5.28172	0.00296057	43.3356	0.060225	2.03759
Felis catus	4.29916	4.30461	2.35706	0.156721	6.18217	0.257781	17.5687	0.0355494	0.0664831	6.53078	0.970631	4.96246	0.646641	6.83979	0.0899414	4.03568	0.0157694	37.7639	0.0516036	2.8646
Mus musculus	3.84252	4.15395	2.2523	0.136114	4.94825	0.180841	13.9884	0.0540462	0.0623871	5.22421	0.614578	4.93256	0.484602	6.34007	0.0936966	3.44543	0.00273337	46.8007	0.0607057	2.38188
Homo sapiens	3.44853	3.82344	1.64791	0.0946562	3.17155	0.221642	10.8018	0.0584619	0.0490953	4.38082	0.617813	4.23504	0.564178	4.99539	0.0575484	2.75651	0.00234691	56.8047	0.0494958	2.21905
Anolis carolinensis	4.6083	3.68695	1.83907	0.0705403	4.91597	0.275897	16.414	0.0635111	0.0464963	6.5292	1.06367	4.84334	0.860356	6.10494	0.107278	6.08057	0.00353529	39.32	0.0678113	3.09856
Helobdella robusta	7.74936	7.35187	3.83696	0.0928739	2.3857	0.515038	18.4718	0.108921	0.0522622	10.8704	1.82703	10.0843	0.869552	5.55111	0.234383	3.72243	0.00010991	24.17	0.277303	1.82863
Drosophila melanogaster	3.34299	4.49862	3.65576	0.162321	6.43518	0.244617	10.949	0.0403631	0.0209414	6.14155	0.737257	5.82573	0.521013	5.26539	0.0795071	3.88392	5.0099e-05	46.4806	0.145872	1.56935
Strigamia maritima	5.85246	4.53086	1.65577	0.0611513	4.27841	0.57803	12.3297	0.0978343	0.536782	11.5423	1.21569	6.36684	1.88984	5.51537	0.193054	5.54179	0.0454635	36.2033	0.116839	1.44843
Nematostella vectensis	8.2677	9.3543	3.85445	0.0420872	2.69686	0.504718	9.42441	0.172454	0.085871	15.1707	3.25593	8.96884	0.821166	5.1487	0.232602	3.34547	0.0634865	25.486	0.165722	2.93861
Apostichopus japonicus	5.05403	4.16444	1.03758	0.0663732	5.04461	0.616851	16.8955	0.0997654	0.980012	12.078	1.74561	9.28875	5.3787	4.67479	0.560718	6.94225	0.00012337	22.8348	0.0820412	2.45511
Strongylocentrotus purpuratus	3.90038	2.76239	0.716674	0.0354675	49.3349	0.206765	8.64161	0.053442	0.343047	5.28597	0.982498	3.08669	2.40982	2.93553	0.0828548	6.66404	0.0510201	11.4128	0.0478833	1.04618
Octopus bimaculoides	5.26621	3.98719	1.26226	0.0753045	32.0807	0.192987	7.8683	0.0677881	0.034441	7.72624	1.43342	4.77644	0.886911	2.75887	0.106801	3.55376	0.000196325	26.1604	0.0803809	1.68135
Crassostrea gigas	10.5678	7.34275	2.16961	0.0576255	11.3558	0.640612	15.9655	0.0649094	0.381189	12.3654	1.46645	4.94209	0.7101	4.18868	0.146231	2.97667	0.427873	21.3293	0.115681	2.78582
Biomphalaria glabrata	8.85609	5.73562	2.01143	0.0540301	19.4539	0.417154	13.8755	0.10365	0.0199058	10.9416	1.33294	6.71551	0.736539	5.61797	0.158933	2.18316	0.16785	19.2055	0.0848768	2.32787
Caenorhabditis elegans	15.5783	5.1022	3.14916	0.429668	2.87757	0.238421	12.7728	0.0743017	0.0197344	6.19714	0.849103	4.64033	0.30863	2.94315	0.23556	1.32031	0.000146181	40.3112	0.0945791	2.85776
Trichinella spiralis	5.84764	6.36304	1.88984	0.0804093	3.28473	0.538233	18.4077	0.101897	3.43469	9.68393	1.60489	8.11565	3.39396	5.97432	0.110956	1.91702	7.4869e-05	25.9972	0.299925	2.95388
Trichoplax adhaerens	7.3284	7.01306	2.65263	0.128384	6.06868	0.847461	9.54329	0.181696	0.0942933	18.1604	2.70477	10.9879	1.463	5.78598	0.981557	10.5534	None	13.5433	0.254048	1.70771
Amphimedon queenslandica	2.03664	1.81376	0.533377	0.0192123	42.4821	0.24611	20.6424	0.0554793	0.0179958	7.0363	0.689141	5.0328	1.06751	2.18054	0.151564	0.910737	None	13.2537	0.0639951	1.76664
Entamoeba histolytica	6.74879	5.59492	0.195717	0.0138153	2.4928	1.2736	24.6155	0.356321	3.40231	24.2131	2.8592	13.5595	4.05998	5.1229	0.0109371	1.54041	None	2.27723	0.168087	1.49493
Acanthamoeba castellanii	2.78275	1.47658	0.215267	0.0456726	5.25959	0.424804	63.9044	0.0901993	0.0795178	10.8613	0.86606	7.62081	0.755889	2.14882	0.232128	1.2686	None	1.419	0.111562	0.437
Thalassiosira pseudonana	13.5932	4.69923	2.45462	0.0474068	2.68364	1.96246	7.27454	0.404676	0.0313755	33.2013	3.18931	15.8504	1.47694	6.06578	0.544606	0.207491	None	4.36715	1.36426	0.581707
Phaeodactylum tricornutum	11.9125	4.55638	4.6964	0.0486548	2.44507	1.55343	7.10559	0.313504	0.105456	34.1795	2.78808	18.7863	0.469596	5.40025	0.631192	0.406631	None	2.15116	1.94928	0.501079
Giardia intestinalis	2.31688	0.60113	0.0319216	None	84.0566	0.0743641	2.07598	0.0511702	0.00263024	6.62773	0.576262	1.51036	0.0656365	1.20082	0.00526048	None	None	0.230146	0.265774	0.30738
Trypanosoma brucei	12.0699	2.46344	1.61264	0.0153366	2.2817	0.712385	9.88367	0.474668	0.0138029	31.2978	4.52468	22.3803	1.74492	5.38315	0.193625	0.240401	0.00268391	3.11486	0.896808	0.693214
Trichomonas vaginalis	1.64992	0.289938	0.449312	None	87.8738	0.321686	1.17001	0.0661043	0.0204457	2.93586	0.439757	2.31801	0.316939	0.338248	0.00092468	1.19066	None	0.476641	0.0532615	0.0885021
Paramecium tetraurelia	34.3258	3.51539	4.75346	0.00329383	2.93969	0.297474	7.99145	0.164383	0.0222334	20.5413	2.5872	10.702	1.32036	1.99658	0.5599	0.297114	None	7.05235	0.406016	0.524079
Tetrahymena thermophila	17.4693	2.93889	3.84087	0.00275177	5.63718	0.875923	10.4649	0.170782	0.0283776	25.8823	1.9492	13.7818	0.955381	2.86941	0.467457	0.528942	0.113769	11.2636	0.305103	0.454042
Plasmodium falciparum	15.4583	3.48757	0.0889432	0.0103349	3.49102	0.490127	7.8887	0.533659	7.08288	25.4559	4.22511	18.6975	1.77542	7.96605	0.0119008	0.1901	None	1.94861	0.740671	0.457243
Phytophthora infestans	12.8939	5.56119	2.14678	0.265557	7.65952	1.13008	10.3256	0.278997	1.32106	27.0274	4.53506	12.174	1.08542	3.77708	0.815205	1.06017	0.125625	6.69767	0.287343	0.832331
Saprolegnia diclina	8.29062	4.58716	2.48797	0.142012	22.7623	0.373522	24.0029	0.151763	0.10691	16.618	2.23333	7.66623	0.854163	1.74413	0.393372	1.61124	None	5.19769	0.198358	0.578288
Nannochloropsis gaditana	9.9302	1.33646	0.293845	0.0234295	3.5359	0.924489	6.75453	None	10.9972	30.2221	4.73569	20.8064	0.328013	6.75746	None	0.462732	None	2.1848	0.0966467	0.610143
Emiliania huxleyi	7.98086	6.78207	2.04386	0.0156434	5.37503	2.44765	6.80239	0.297877	0.101465	36.6434	3.83144	13.8789	2.56813	5.38731	0.41379	1.44691	None	2.67014	0.541219	0.771959
Cyanidioschyzon merolae	7.61943	3.00195	0.735077	0.0320683	3.49331	1.7748	9.99177	0.49599	4.02671	32.431	4.17814	16.3071	2.07731	8.5968	0.346338	0.577942	None	2.40441	0.871189	1.03866
Galdieria sulphuraria	8.01261	3.67664	0.498754	0.0138475	5.52905	1.19647	8.46788	0.688732	0.195809	27.681	4.17248	26.036	1.35147	7.88264	0.705495	0.638444	None	2.09365	0.435104	0.723958
Chlamydomonas reinhardtii	10.7208	2.50023	2.18689	0.0625643	11.8754	1.54498	26.1675	0.258737	0.110764	20.2329	1.87468	13.0894	0.969443	3.44493	0.166838	0.769203	0.00060574	2.95765	0.191068	0.875294
Auxenochlorella protothecoides	9.3677	4.39189	0.59029	0.0507847	1.65743	1.68183	8.91239	0.477728	0.349337	36.1812	4.12258	19.9591	2.27278	5.17367	0.63448	0.364287	None	2.397	0.400782	1.01482
Ostreococcus lucimarinus	11.3189	5.47948	2.27524	0.0236869	3.0327	1.79448	5.75227	0.465929	0.0882401	34.1614	4.32455	19.4573	0.929515	5.4662	0.374565	0.358166	None	2.83696	0.962052	0.898279
Zea mays	11.247	2.77527	0.559679	0.0666497	2.64834	1.22413	30.3623	0.207374	1.29528	23.9418	2.4553	13.0362	1.26304	3.25812	0.182229	1.5623	None	2.81728	0.107783	0.989932
Arabidopsis thaliana	7.79772	1.75455	0.47903	0.0628169	1.80767	0.454406	53.0322	0.0949458	0.261547	14.3487	1.57937	9.72144	0.44475	1.81038	0.0677846	2.79667	None	2.69377	0.284407	0.507825
Solanum lycopersicum	11.2203	1.91552	0.583885	0.119045	2.33626	0.69163	41.336	0.148636	0.0444811	16.1493	1.96741	12.3351	1.21641	2.64676	0.147615	2.54362	None	3.49182	0.24236	0.863923
Nelumbo nucifera	8.73686	1.89835	0.606272	0.0898694	2.20753	0.775283	44.9362	0.0993517	0.0653287	16.2487	1.72136	13.8362	1.07122	1.82799	0.0880296	2.06504	None	2.93835	0.12995	0.658099
Eucalyptus grandis	5.9238	1.33381	0.492202	0.0555795	2.57568	0.438676	60.8016	0.096308	0.0181788	13.9494	0.939355	6.27898	0.398527	0.920233	0.0732451	2.57451	None	2.68699	0.0821358	0.360779
Macleaya cordata	13.9626	1.95317	1.21181	0.0666165	2.87748	1.04493	34.7134	0.145585	0.0731282	18.3758	2.2816	13.3178	0.636035	2.68202	0.129409	1.57544	None	4.01782	0.184294	0.751179
Physcomitrella patens	13.4586	2.44141	0.564765	0.197187	3.04359	1.07967	25.3279	0.16612	0.0399286	20.3433	3.36478	19.3807	0.905065	3.27815	0.181974	1.76545	None	3.11085	0.420051	0.930528
Amborella trichopoda	10.6229	2.85888	0.62072	0.0867162	2.31261	1.02124	33.5162	0.148223	0.0316834	21.0695	2.25324	14.2715	1.62508	2.77251	0.13617	2.07347	None	3.56101	0.283153	0.735124
Marchantia polymorpha	9.94803	2.66893	1.17156	0.0821055	3.04781	1.03455	30.536	0.249423	0.0507913	20.9525	2.60253	17.2128	1.446	3.367	0.16186	2.13743	0.0973009	2.3526	0.429753	0.451077
Lokiarchaeum sp. GC14_75	2.59905	2.13726	1.06442	0.822525	0.598413	2.3464	5.10499	0.0720529	0.227388	39.1832	1.80085	33.3361	0.489398	4.35545	1.15051	2.35061	0.0963824	2.06661	None	0.198379
Candidatus Lokiarchaeota archaeon CR_4	3.95334	6.11394	0.222262	1.01224	2.16577	4.94319	1.10528	0.39542	0.416957	32.2505	1.42575	33.5642	2.58962	2.49313	2.06497	1.90991	None	3.00313	None	0.370437
Candidatus Thorarchaeota archaeon AB_25	5.52327	4.77098	1.46154	None	0.805028	1.29041	4.93134	0.847002	0.634982	45.7166	1.43355	22.6118	0.751216	2.52917	3.01563	2.16109	None	1.15158	None	0.364846
Candidatus Odinarchaeota archaeon LCB_4	5.75164	1.87443	1.94905	0.165654	0.120883	3.32801	6.78884	0.604414	0.722313	35.2456	5.55912	26.3808	0.859612	7.85291	0.185055	None	0.922292	1.0193	None	0.670079
Candidatus Heimdallarchaeota archaeon LC_3	3.30043	3.70784	1.07659	0.699457	0.105279	1.48544	5.41106	0.550913	0.349007	42.3669	1.6174	25.634	4.80606	3.29899	2.35724	0.813389	0.297089	1.90296	None	0.219932
Nanoarchaeum equitans	9.58708	1.4369	None	None	None	1.40214	13.6197	None	1.86952	25.9995	3.85492	23.4733	None	18.4325	None	None	None	None	None	0.324462
Nanoarchaeota archaeon NZ13-N	3.56133	1.18546	4.12678	None	None	None	10.1334	None	None	36.9129	7.48971	26.4471	0.248004	9.29021	None	0.476167	None	None	None	0.128962
Candidatus Nanobsidianus stetteri	4.84853	1.83097	None	None	0.318259	4.18451	16.4355	None	1.90169	23.3272	3.72088	22.6907	1.04907	17.8186	0.243605	None	None	1.4302	None	0.200385
Candidatus Mancarchaeum acidiphilum	7.43476	1.72428	1.66182	None	0.439895	3.78255	11.8934	0.0624542	1.36585	26.0244	6.36218	26.3122	1.85462	8.15706	None	0.0868928	None	2.38955	None	0.448041
Candidatus Diapherotrites archaeon	8.00603	2.22334	None	None	None	0.127239	14.157	None	None	27.7415	3.22451	23.8708	0.793571	15.2821	0.127239	None	None	3.10732	0.154026	1.18533
Picrophilus torridus	3.98838	3.84823	2.62924	0.173725	0.242339	5.36796	7.84829	0.59125	0.70658	40.3904	2.30514	19.0762	1.52411	6.65557	2.1358	0.023358	None	2.05112	None	0.442342
Pyrococcus horikoshii	5.02539	1.13963	1.26754	0.162439	0.0281391	2.62717	6.1113	1.49521	None	44.2001	2.38927	21.6403	0.479644	10.2209	0.872312	0.0115115	0.263484	0.413133	1.32254	0.329995
Methanosphaera stadtmanae	6.15645	1.71062	0.788489	0.176705	1.17605	1.8799	8.5531	0.114338	0.718698	44.785	2.19916	20.2008	0.550903	7.69334	None	None	0.305892	0.931041	1.5354	0.524174
Pyrococcus furiosus	5.28328	1.10801	1.60632	0.144217	0.00468999	5.52364	5.43101	1.01304	0.479552	44.0988	2.53611	19.5608	0.728121	9.68366	0.508864	0.0105525	0.483069	0.26264	1.21236	0.321264
Archaeoglobus fulgidus	5.39912	4.49244	1.90766	0.334691	None	1.81027	4.84181	0.0772959	0.374112	36.3221	4.31775	25.5888	1.2035	7.78215	4.69263	0.057199	0.318459	0.173143	None	0.306865
Halorubrum lacusprofundi	4.22815	2.88383	1.53882	0.740888	0.203435	6.50855	3.97317	0.59381	1.03711	29.7943	3.31407	33.9537	0.551886	6.05357	2.28933	0.0845355	None	2.01854	None	0.232301
Halorubrum saccharovorum	4.46727	2.89731	1.69291	0.829045	0.0522233	7.33629	3.18889	0.41561	0.547257	26.7829	3.93198	37.1612	0.387323	6.665	2.67536	0.452602	None	0.328572	None	0.188221
Methanococcus maripaludis s2	5.96822	2.05326	0.899819	0.809433	0.00539622	1.61752	7.67747	0.134905	0.652942	38.6936	1.67418	24.4786	0.805385	9.268	0.0512641	0.00134905	0.277905	1.90352	2.78984	0.237434
Methanocaldococcus jannaschii	5.90394	1.65388	0.503356	0.178272	None	3.56094	9.64465	0.149808	0.753535	37.8131	2.30105	22.1432	0.182766	10.2738	1.11457	None	None	0.497363	3.09803	0.227709
Methanosarcina mazei	3.05811	2.19067	1.14213	0.717541	5.02051	2.11458	4.50004	0.389588	0.382739	34.2221	4.73212	31.2477	0.499159	5.08823	0.0121746	0.137725	0.626993	2.81538	None	1.10256
Methanosarcina acetivorans	2.76979	1.01121	1.66307	0.874512	3.55177	1.81767	3.57326	0.305631	0.445912	31.9988	4.72296	33.4762	0.556345	3.74757	0.019102	1.6362	0.368907	6.64629	0.0202958	0.794523
Methanospirillum hungatei	3.13856	1.43747	1.14319	0.552021	1.42312	1.5621	4.46511	0.361489	0.641415	31.2479	7.0797	37.4337	0.138332	5.27878	0.0404555	0.0508956	0.134416	2.3151	1.34939	0.206845
Methanococcoides burtonii	4.07274	1.91149	0.320987	1.29206	1.53911	2.70675	4.47308	0.0901648	0.436398	30.2846	2.27035	42.2837	0.731237	5.4712	0.0144264	0.0685253	None	1.51747	None	0.515743
Methanopyrus kandleri AV19	4.72141	1.32967	0.884553	0.169231	0.0170653	1.73071	7.47319	0.109503	0.688302	33.1252	2.30382	19.1715	0.173498	9.47126	0.176342	None	0.58591	None	17.6456	0.223271
Thermoplasma acidophilum	5.71436	4.17438	1.60252	0.0104229	0.216275	4.43625	7.02374	0.52766	0.938062	46.0315	2.33082	14.7432	1.31198	6.27199	3.12296	0.0625375	None	1.04229	0.0442974	0.394768
Halanaeroarchaeum sulfurireducens	5.234	1.72103	1.59534	0.342948	0.222647	2.56942	5.68379	0.0897771	0.903157	29.4217	3.85323	38.6544	0.436317	7.15972	0.389633	0.109528	None	1.33947	None	0.27382
Methanothermus fervidus DSM 2088	6.1677	2.00845	1.37249	0.184134	0.420877	3.77861	7.71968	0.710229	0.748913	33.5819	2.14152	25.6224	0.154734	11.6499	0.479676	0.176397	0.956257	1.89085	None	0.235196
Methanotorris igneus Kol 5	6.12486	1.71861	0.967609	0.169581	0.156755	2.99688	9.28705	0.142505	0.7168	35.7217	2.18888	23.4734	0.119704	11.0798	0.618471	0.133955	0.58712	0.652673	2.947	0.196657
Candidatus Korarchaeum cryptofilum OPF8	6.04472	1.69787	1.63627	0.184812	None	5.71416	6.83205	0.608528	0.727229	41.0719	1.75947	20.9499	0.363615	9.9423	0.701686	0.0165279	0.619046	0.752772	None	0.377137
Cenarchaeum symbiosum A	6.44281	1.49455	0.472733	0.373637	0.131585	2.13298	9.1265	0.162451	1.13066	43.4021	3.51869	19.4129	0.531215	7.87238	None	0.433744	None	2.86889	None	0.492227
Fervidicoccus fontis Kam940	5.10693	1.88845	1.56256	None	None	1.52908	7.87796	0.672938	0.852623	41.9159	2.60896	22.9151	0.0387556	10.4499	1.15034	None	0.725787	0.266004	None	0.438643
Pyrobaculum aerophilum	4.25106	3.4284	0.547166	None	1.36728	2.11851	6.98561	None	0.617315	39.174	2.60829	23.7462	1.10326	10.0939	2.38253	0.0331616	None	1.34432	None	0.198969
Aeropyrum pernix	3.94753	4.10585	0.702654	0.16737	None	2.87545	8.12274	0.575995	0.729795	38.0549	1.92853	24.8643	0.560917	10.4403	2.20597	None	None	0.292521	None	0.425211
Sulfolobus tokodaii	4.6689	3.52802	1.33715	0.115055	0.192403	5.36117	4.65827	0.813118	0.57044	41.0804	1.49281	23.3242	0.583975	8.53629	2.7091	0.0773477	None	0.67776	0.0328728	0.240745
Sulfolobus solfataricus	4.44507	2.9109	0.997681	0.101822	0.170273	5.94673	4.6316	0.719597	0.50483	44.6595	1.6146	20.615	0.997681	7.14805	2.39752	None	None	1.92606	None	0.213055
Corynebacterium diphtheriae	6.4081	1.98908	2.74708	0.260163	0.83447	2.43593	6.66377	0.401865	0.0127457	37.318	4.95059	22.6334	4.50824	6.48383	0.186687	0.143952	None	1.59697	None	0.425108
Leifsonia xyli	6.86478	1.43821	2.82547	0.318872	1.57546	3.44924	5.15044	0.710065	None	40.0505	4.34011	23.9811	1.54834	6.08651	0.0723214	0.177516	None	1.33466	None	0.0764306
Tropheryma whipplei	6.67025	0.664698	2.61516	0.170174	1.58248	2.68352	9.54577	0.555612	None	33.3178	4.72998	26.0978	0.961413	9.1356	None	0.0465434	None	0.86978	None	0.353439
Nocardia farcinica	5.6114	9.01057	1.84753	0.211155	0.416995	1.58408	4.23624	0.263174	0.142075	42.248	2.13056	16.8037	0.992007	7.74839	4.91668	0.0520195	None	1.63498	0.00950895	0.140956
Thermobifida fusca	8.13744	5.15658	2.86454	0.333286	0.635216	3.49773	4.36863	0.258942	0.167907	37.3103	3.49824	20.2991	0.593239	6.85791	3.56854	0.174988	None	2.04877	0.0182068	0.21039
Mycobacterium tuberculosis	5.45494	8.90995	1.94401	0.274648	0.521563	1.98426	3.77126	0.386475	0.393632	38.2436	3.5749	20.2175	0.871806	5.49475	4.98258	0.0402578	None	2.72903	None	0.204868
Streptomyces avermitilis	5.66041	7.18011	1.63872	0.370876	0.531736	2.05394	2.21187	0.29348	0.381335	43.8695	2.16941	21.2299	1.28206	5.05525	2.29073	0.663938	0.0430911	2.82456	0.00711212	0.242021
Gluconobacter oxydans	4.85122	2.06868	2.15062	0.242353	1.50898	1.79577	4.20819	1.22426	0.0680532	41.0826	3.27489	24.4373	3.2485	8.09902	0.026388	0.0354154	None	1.5437	0.0069442	0.127079
Ehrlichia canis	6.34498	1.69158	0.554566	0.0185888	4.11277	1.77988	10.3044	0.831849	None	35.7075	2.98195	24.8842	0.345442	9.29285	0.0588645	0.173495	None	0.49725	0.0526683	0.367129
Caulobacter vibrioides	5.02197	3.55916	2.54917	0.416355	1.38376	1.94862	3.25025	0.480055	0.0752125	37.452	3.40759	27.9031	0.788196	6.62561	3.46668	0.0433623	None	1.33848	0.0138145	0.276675
Erythrobacter litoralis	4.94669	6.05461	3.03805	0.177103	0.655572	1.68916	4.43687	0.611441	0.113811	36.636	3.64078	22.2778	1.15204	6.70321	5.24574	0.0632926	None	2.17111	0.0197426	0.366981
Candidatus Pelagibacter ubique	5.07392	2.00462	3.41143	0.0148216	1.24378	1.24378	8.13334	2.06638	0.14451	40.3691	4.82937	20.4143	0.266789	9.33019	0.623742	0.0827539	None	0.41624	0.0419945	0.289021
Rhizobium etli	3.84191	1.64645	1.89268	0.276591	0.357089	3.24695	2.48347	0.427281	0.150969	53.5854	2.93944	20.4282	0.500538	4.77447	0.695238	0.0459592	None	2.50436	0.0311966	0.17186
Ruegeria pomeroyi	4.51109	3.50582	1.93483	0.135122	0.383644	3.57034	2.77431	0.477558	0.0491933	46.9115	2.23606	22.7742	0.276632	4.65739	2.58744	0.0862479	None	2.91103	0.0108609	0.206676
Rhodospirillum rubrum	4.44089	2.22391	2.17389	0.508267	0.475562	2.83606	3.42397	0.437471	None	44.9687	3.74101	26.6145	0.512884	4.82796	1.12657	0.0380911	0.0792603	1.02885	0.0130818	0.529044
Aquifex aeolicus	6.49956	4.62197	3.22191	0.130995	0.935543	2.63847	7.06349	0.942976	None	35.8349	4.06919	22.611	0.458017	8.5546	0.0353035	0.0622457	0.191382	1.29044	None	0.837994
Desulfurobacterium thermolithotrophum	5.70455	1.35487	2.82209	0.114221	1.70031	1.95104	6.55981	0.894267	None	32.9161	2.7088	25.1927	9.74779	7.62773	0.154152	0.106792	0.191297	0.0399309	None	0.213584
Sulfurihydrogenibium azorense	7.36608	1.36954	3.27494	0.018383	1.28314	2.06258	6.8008	1.18295	None	36.4591	4.98272	23.3225	1.19949	9.04813	0.0955917	0.0468767	0.37869	0.454061	None	0.654436
Aerococcus urinae	6.42019	1.75042	3.32555	0.0741633	0.0901759	2.2072	7.59921	0.34132	0.0101132	38.1326	5.44511	22.2262	1.82374	7.75176	0.508187	0.0927042	None	1.14616	0.871419	0.183723
Bacillus subtilis	5.28666	5.78488	3.46053	0.460725	0.407122	2.90247	3.69665	0.388377	0.527482	40.2715	4.3879	22.7607	0.732359	6.45837	0.903034	0.0555764	None	1.22696	0.011181	0.277553
Geobacillus kaustophilus	6.58781	3.00565	3.87661	0.60407	0.63347	3.47145	3.94322	0.432266	0.828701	33.5027	4.71037	25.8436	2.44017	5.40861	2.66572	0.0381276	None	1.68818	0.0156185	0.303643
Enterococcus faecalis	6.23422	1.77316	3.2001	0.256696	0.56319	3.0347	5.68288	0.484343	0.305308	41.3541	5.19439	21.981	1.01315	5.20032	0.181406	0.0569118	None	2.74185	0.612988	0.129237
Exiguobacterium sibiricum	5.48428	1.6407	3.00667	0.576971	1.84559	3.49088	4.68662	0.494911	0.538744	34.0948	3.93176	29.8333	3.62646	4.93942	0.348629	0.0963317	None	1.00052	None	0.36341
Brevibacillus brevis	5.39984	5.8225	3.01081	0.617673	0.361754	2.02956	3.35226	0.575019	0.238356	37.1254	3.20515	28.5687	0.803339	5.98376	0.603075	0.0971671	None	2.09981	None	0.105835
Sporosarcina psychrophila	6.16857	3.7658	3.91579	0.629404	0.882391	4.01102	3.59414	0.735667	0.115663	35.6287	4.58729	26.8527	0.911409	4.16673	1.99734	0.192091	None	1.53713	None	0.308163
Staphylococcus saprophyticus	5.34801	1.85126	2.49778	0.308996	0.666209	2.75516	6.21184	0.598977	0.368079	39.7009	3.7358	24.7801	2.00881	7.20606	0.0258063	0.0828517	None	1.70865	None	0.144651
Lactococcus lactis	5.36469	1.60552	3.39742	0.08145	0.714705	2.23951	6.04271	0.914294	0.377898	39.5216	4.70062	21.3025	5.08732	6.5204	0.0308189	0.101262	None	1.86528	None	0.132081
Porphyromonas gingivalis	6.99577	1.90543	3.87897	0.011046	1.69095	2.68693	6.25662	1.15891	None	32.2211	7.45142	23.1698	0.347027	7.32623	0.894723	0.104937	None	3.566	None	0.33414
Dechloromonas aromatica	4.69573	1.46041	2.03841	1.32653	1.43756	1.46333	2.33857	0.465376	0.0239063	40.9076	2.79438	34.0744	0.582517	4.04149	0.878423	0.073047	0.164157	0.948548	0.00956251	0.275985
Cupriavidus necator	5.26211	5.28692	1.84974	0.419154	0.570957	2.47712	2.11109	0.390848	0.219658	44.7126	2.52985	22.8922	0.479255	4.04361	4.71713	0.056611	0.119814	1.60837	0.0155099	0.237495
Laribacter hongkongensis	5.61692	2.42577	2.70651	0.510256	0.581467	1.78231	3.99803	0.876555	0.306359	41.7591	3.31564	25.9857	0.493863	6.09183	1.457	0.067112	0.011783	1.55587	0.0819689	0.376032
Neisseria gonorrhoeae	6.13094	1.90498	2.72797	0.0509995	1.12999	0.99099	6.29594	0.704993	0.519995	38.6616	2.98197	25.8637	0.764992	9.5659	0.0379996	0.0739993	0.00099999	0.774992	0.0439996	0.772992
Nitrosomonas europaea	5.93331	2.30304	1.77429	0.296982	2.93879	2.52086	4.86189	0.886514	0.00759869	38.6526	3.39788	21.6043	2.61522	8.50673	0.322311	0.101949	None	2.86344	0.0215296	0.390699
Herminiimonas arsenicoxydans	6.1326	1.91415	1.90511	0.609977	0.619493	1.45405	3.41673	0.797442	0.247416	40.6229	3.58326	27.5936	1.52351	6.19017	0.686581	0.0547171	None	2.52555	0.0371125	0.0856441
Thiobacillus denitrificans	7.60371	1.32431	2.13508	0.541075	1.14733	3.49423	4.05947	0.710196	0.00955169	37.7101	4.137	26.293	0.663561	6.96543	0.0235983	0.114058	0.115744	2.24015	0.0191034	0.69334
Chlamydia trachomatis	7.0134	1.31284	1.77778	0.193853	0.236407	2.26005	10.5926	1.0134	None	30.602	3.85028	27.4421	0.277384	12.5926	0.0598897	0.0504334	None	0.464933	None	0.260047
Prosthecochloris aestuarii	5.00343	1.31022	3.14753	0.286074	1.45469	1.95889	5.51479	0.856076	0.00858222	42.5285	3.77689	22.9317	1.85018	7.68895	0.115145	0.118721	0.147328	0.708033	None	0.594319
Chlorobium phaeobacteroides	4.24013	1.55082	2.69703	0.23731	3.2108	1.63684	5.52813	1.07086	0.030257	47.9722	3.06545	18.9266	1.11595	7.19286	0.0955172	0.17027	0.122215	0.640143	None	0.496571
Pelodictyon phaeoclathratiforme	3.60816	1.14778	2.54189	0.0583924	0.641708	1.34181	5.47429	1.04255	0.0237219	45.0595	3.71157	25.2079	1.08087	7.34771	0.0231137	0.10097	0.1253	0.851556	None	0.611295
Clostridium tetani	7.36877	2.53493	2.49707	0.499792	0.128103	1.66471	4.84205	0.328777	0.324991	37.5014	3.70679	27.5182	1.4268	5.80061	1.85907	0.123686	None	1.30186	None	0.572363
Desulfitobacterium hafniense	6.07087	2.41211	2.48406	0.700473	0.379373	1.90103	2.52955	0.348453	0.161145	43.6354	2.77751	25.9449	0.98203	6.28047	1.4396	0.0713555	0.18374	1.1958	0.0273529	0.474812
Pelotomaculum thermopropionicum	6.57117	2.89454	3.58752	0.534725	0.546067	1.40919	4.36584	0.264122	0.564432	37.7618	4.55326	26.7654	1.33627	6.00458	1.84129	0.0658954	0.111266	0.467749	0.111266	0.243597
Symbiobacterium thermophilum	6.30487	2.3837	3.80168	0.780579	0.558403	1.63077	4.20357	0.629993	0.0617156	40.01	4.28997	25.1049	0.558403	7.10174	1.4397	0.0444352	None	0.875868	0.078996	0.140712
Moorella thermoacetica	6.2685	1.31184	2.88097	0.231895	0.841369	2.22405	4.85709	0.88414	0.336147	37.1853	4.90988	27.5326	1.15145	7.8089	0.178432	0.0534627	0.137666	0.819316	0.129647	0.257289
Carboxydothermus hydrogenoformans	6.92234	2.97921	4.2068	0.355756	0.669776	1.56745	4.4877	0.876472	None	34.574	3.85436	27.1812	0.535953	8.34272	2.27962	0.0635989	0.136473	0.671763	None	0.294807
Microcystis aeruginosa	4.87631	4.95372	2.16762	0.260589	5.36618	2.50605	4.57341	0.265242	0.229707	35.2509	4.4575	24.2622	1.57876	7.14842	0.51187	0.0769921	0.0871449	1.2801	0.0207286	0.126487
Deinococcus radiodurans	5.42035	4.06223	2.13822	0.382372	0.0984705	4.45931	5.74518	0.392603	0.000639419	34.4116	3.38892	29.1773	0.422016	6.16016	2.48478	0.170085	None	0.921403	None	0.164331
Anaeromyxobacter dehalogenans	4.26454	1.71544	1.71485	0.832767	0.466881	1.31737	2.89608	0.503204	0.1636	44.134	2.34149	32.5154	0.452411	4.18303	1.11567	0.0549272	0.0608334	1.01231	0.000590615	0.254555
Desulfarculus baarsii	3.38599	3.34362	1.61337	0.710815	1.1289	0.940691	2.47108	0.508482	0.236938	41.2785	3.67943	31.3627	0.340047	4.84082	2.65364	0.0317801	None	1.21612	0.0240116	0.233054
Desulfococcus oleovorans	3.84823	3.26567	2.42514	0.401128	3.68211	1.81618	2.73556	0.62351	0.207454	38.6886	3.73761	27.8918	0.666378	5.28127	2.37347	0.0581789	None	0.807615	1.18731	0.30276
Desulfotalea psychrophila	4.03901	1.16413	1.93642	0.634396	0.551563	1.23308	3.5301	0.855617	0.481129	46.9652	2.99243	27.5052	0.955811	5.44619	0.0624972	0.0813456	0.102178	1.07634	0.0565451	0.330838
Desulfovibrio africanus	3.10186	0.969494	1.87431	1.4562	0.770565	1.42419	2.33685	0.300844	0.0382179	44.0434	2.35612	35.528	0.19109	3.877	0.0124127	0.0574902	0.134579	1.1828	None	0.344615
Lawsonia intracellularis	7.16417	1.42745	3.34515	0.0234008	1.47308	1.5035	6.61893	1.37246	0.0456316	37.0201	5.03469	24.0139	0.215288	9.5768	0.0444616	0.0666924	None	0.54758	None	0.506628
Hippea maritima	5.81637	1.01092	3.73057	0.19092	1.48058	3.28096	6.79102	1.556	None	35.0825	4.61835	26.1589	0.134598	8.16182	0.0639582	0.0610944	None	1.3393	None	0.522166
Pelobacter propionicus	4.16125	1.56498	2.13259	0.509375	0.922919	2.16097	2.81409	0.74637	0.232941	40.6516	3.34669	33.5469	0.499792	5.46712	0.0154803	0.0398064	0.0759271	0.973414	0.0420179	0.0958303
Geobacter lovleyi	3.38516	0.910341	1.88621	1.18088	0.759883	1.68372	2.31733	0.545867	0.18533	45.4757	2.82017	32.1873	0.811348	4.36891	0.0106867	0.03431	None	1.21435	0.0286854	0.193767
Haliangium ochraceum	3.24464	5.39079	1.55314	0.705551	0.618812	1.41207	2.29343	0.345596	0.178522	44.6022	2.73217	28.1178	0.554389	4.23854	1.76407	0.0731553	None	1.99945	None	0.175612
Myxococcus xanthus	3.19113	5.54098	0.997436	0.754877	0.649679	1.3748	2.52868	0.33844	0.157348	43.8287	1.89358	27.0907	0.932213	7.10874	0.98887	0.297112	None	2.05514	0.00510966	0.266454
Sorangium cellulosum	4.09197	4.02735	0.947904	0.747869	0.590312	1.57828	1.98513	0.223683	0.167047	49.2086	2.41352	26.8329	0.486981	3.30027	0.703434	0.277307	0.00150628	2.25551	None	0.160419
Desulfobacca acetoxidans	4.00434	1.91583	1.6506	1.05844	0.605105	1.34506	3.20168	0.891235	0.00845952	41.5596	3.57091	32.3845	0.125898	5.94107	0.253288	0.0447857	None	1.22514	0.016919	0.197057
Syntrophobacter fumaroxidans	3.50667	1.89178	1.96403	0.56124	2.04217	1.71566	2.33829	0.621395	0.04	46.5135	3.79566	28.3454	0.274729	4.19132	0.92	0.0697674	0.127752	0.876899	0.0669767	0.136744
Sulfurospirillum deleyianum	6.80659	1.30933	2.51276	0.282157	0.745755	2.39945	5.79052	0.496182	None	39.2888	4.09313	27.0619	0.329554	7.94114	0.00370285	0.0851656	0.152558	0.351771	0.0251794	0.32437
Sulfurimonas autotrophica	6.55853	1.50994	2.96383	0.144108	0.890269	2.98384	5.66826	0.778986	None	36.9374	4.93651	27.3726	1.10723	6.66101	0.00400301	0.101676	None	0.977535	0.0544409	0.349863
Helicobacter mustelae	6.48249	1.7102	3.54533	0.0141436	1.18688	2.17458	7.24978	0.331196	None	36.4646	5.53251	23.4725	0.65532	9.46325	0.0176795	0.0671821	None	0.889868	None	0.742539
Nautilia profundicola	6.08228	1.27535	2.70597	0.0942325	1.07832	2.97475	7.25162	0.373718	0.0835243	36.6522	3.86246	26.3915	0.388709	9.12235	0.0214165	0.123145	0.22059	0.406913	None	0.890926
Nitratifractor salsuginis	6.44689	1.58586	3.15019	0.0695261	0.833485	2.58074	5.63575	0.432883	None	39.3542	3.47961	25.2529	0.782996	6.88308	None	0.144846	0.170504	2.60971	0.056283	0.53055
Fusobacterium nucleatum	4.89649	2.06067	3.10143	0.0156243	6.58218	2.23862	4.89909	1.12408	0.0338527	34.8518	4.27325	23.025	0.847185	7.70626	1.25255	0.0555531	None	1.67701	0.89753	0.461786
Dichelobacter nodosus	6.02731	1.17137	2.71511	0.0217122	1.04436	1.2452	6.68519	0.562347	0.0314827	40.4141	4.66704	24.1972	0.899972	9.64349	0.0455957	0.0694791	None	0.324598	None	0.234492
Nitrosococcus oceani	5.67245	2.19788	1.64485	0.337608	0.724199	3.64417	3.72897	0.923288	0.341822	42.9163	2.89047	24.6696	0.550918	7.13612	0.514049	0.0921708	None	1.64169	0.0358149	0.337608
Colwellia psychrerythraea	4.68824	2.12976	2.04057	0.320156	0.471776	2.00551	2.62676	0.743955	0.163615	48.2128	2.47452	22.0871	1.22127	6.27057	1.16191	0.063047	0.00215283	3.21448	0.0239886	0.0778093
Coxiella burnetii	6.37946	2.59356	2.82371	0.228218	0.930278	2.21062	6.90552	0.902234	0.0164394	35.0092	4.23653	26.8939	1.02408	7.87545	1.12272	0.215646	None	0.38681	0.0425491	0.203075
Salmonella enterica	4.7003	2.10689	2.91741	0.333531	0.387697	3.69379	2.6561	0.456964	0.174644	46.7105	3.67344	21.2771	1.01011	6.99595	0.630624	0.116211	0.076489	1.67554	0.00525246	0.401485
Francisella tularensis	4.91292	1.63285	3.60007	0.0861556	1.98978	1.9426	6.63193	0.785657	None	41.7044	3.21853	23.9615	0.810273	7.84221	0.0389752	0.066668	None	0.520011	0.0369238	0.218466
Hahella chejuensis	4.06906	3.79121	1.74988	0.58677	0.660485	2.03816	2.4115	0.457486	0.367213	46.241	2.69071	25.9846	0.534603	5.28978	1.41442	0.4187	0.0469507	1.07737	0.00771171	0.1624
Idiomarina loihiensis	5.46308	2.54121	2.92696	0.380673	1.34735	1.48051	4.34546	0.772018	0.0782691	39.8705	3.37726	24.8072	1.08408	7.85842	1.68533	0.0742032	None	1.57199	None	0.335439
Legionella pneumophila	5.02514	3.23787	3.91341	0.0894749	1.09998	1.9774	4.71253	0.875736	None	40.4466	4.10914	22.3307	1.4618	5.9663	1.37847	0.0542442	None	2.91968	0.0246056	0.376913
Methylococcus capsulatus	5.16363	2.20396	2.82883	0.268446	3.67026	3.57157	4.21279	0.935049	0.359244	38.4904	4.02669	22.2308	2.04098	7.04445	0.197387	0.0693673	0.116176	2.3083	0.0394773	0.222201
Psychrobacter arcticus	6.21217	3.35721	2.42512	0.0626174	0.754018	1.20865	4.91808	0.501592	0.0189157	39.3361	3.81118	24.0816	2.6919	6.82986	2.15704	0.0482676	None	1.15777	0.022177	0.405709
Pasteurella multocida	5.79715	1.84354	3.37311	0.159495	0.80538	2.0993	5.12253	0.556078	0.373593	39.1295	5.12828	21.8228	0.987865	11.3385	0.0301748	0.0833399	None	1.20843	0.0100583	0.130757
Escherichia coli	4.69986	1.85211	2.39237	0.362596	0.38721	3.49657	2.51355	0.469891	0.167886	46.4804	3.0352	19.9188	3.10336	7.48449	0.495137	0.0590125	0.138537	2.66219	0.00441805	0.276444
Pseudoalteromonas haloplanktis	4.66036	2.98177	1.93782	0.545023	1.03695	2.23393	3.20524	0.559774	0.0206504	44.5359	2.68271	25.7507	0.60255	6.03398	1.56538	0.0995645	None	1.3113	0.00368757	0.232686
Pseudomonas aeruginosa	4.97597	4.27773	1.38031	0.576549	0.896758	1.41721	2.40071	0.541378	0.161183	47.1648	2.30102	23.0356	0.626393	5.94868	2.42854	0.0425076	None	1.65391	0.00776788	0.16291
Psychromonas ingrahamii	5.13669	1.45815	2.41703	0.370523	0.799529	3.53528	3.35786	0.692768	0.0113826	46.1156	3.60789	23.5192	1.61751	5.04484	0.199784	0.0620155	0.0808557	1.66304	0.0211952	0.288882
Shewanella oneidensis	5.63014	2.79205	2.64534	0.440117	0.505438	2.03996	3.26393	0.410133	0.238798	46.0506	2.8181	23.0917	1.4924	6.535	0.683555	0.0838827	None	0.976252	0.0128501	0.289842
Vibrio cholerae	5.46713	1.57972	2.19701	0.682747	0.54231	2.09069	2.97536	0.453049	0.226524	47.2353	2.86746	25.4901	0.723609	6.12885	0.258658	0.0725989	None	0.868013	None	0.140834
Xanthomonas campestris	4.37998	2.2295	2.01149	0.586927	1.05293	3.38769	2.67677	0.599531	0.223802	41.8714	3.26778	24.6996	2.59195	7.2458	0.692526	0.0473493	None	2.35248	0.00340642	0.079029
Gloeobacter violaceus	6.03195	1.69461	1.839	0.739834	1.91452	2.55643	3.14772	0.60083	0.162656	36.5415	3.30913	30.8228	1.39668	6.55768	0.118257	0.487552	None	1.81535	0.00622407	0.257261
Mesoplasma florum	4.9215	2.06872	1.13743	0.022086	1.57731	1.43743	10.2111	0.745403	None	34.8738	2.57854	27.6867	1.88836	9.01294	None	0.14724	None	1.33805	None	0.353376
Mycoplasma pneumoniae	4.68874	1.03943	0.741159	None	1.9365	0.890295	12.7104	0.915151	None	31.6959	1.57044	31.2236	0.953565	10.5344	0.085866	0.0361541	None	0.463224	None	0.515196
Bdellovibrio bacteriovorus	4.60335	1.91032	2.52394	0.588232	0.460814	0.772654	3.52173	0.532667	None	41.5063	3.46712	31.5562	0.442611	5.44211	0.913006	0.0349682	0.00335312	1.41789	None	0.302739
Brachyspira hyodysenteriae	4.11268	1.73639	2.71902	0.0945847	36.8413	2.08904	4.08758	0.627062	0.0455408	23.5761	3.5008	13.2716	0.499781	4.35732	0.567508	0.0630565	None	0.979127	0.650416	0.180995
Treponema denticola	4.71047	1.22666	2.87254	0.574095	1.89025	1.64794	4.6382	0.403381	None	51.1282	3.37229	18.6278	0.844623	5.76711	None	0.266397	None	1.73261	0.0316647	0.265708
Spirochaeta africana	4.13178	1.22862	2.39636	0.914577	2.61328	5.16811	3.71967	0.862881	0.0565269	36.2526	3.66266	31.4478	0.693783	4.43954	None	0.0589426	None	2.10261	0.0773018	0.172963
Sediminispirochaeta smaragdinae	4.37287	1.0471	1.6476	0.529261	0.340743	3.32073	2.67957	0.678798	0.0860258	50.7055	2.26725	26.1105	1.57468	3.18094	None	0.0581347	None	1.18722	0.0806492	0.132399
Thermotoga maritima	5.01803	1.5635	2.57371	0.0821018	1.52959	5.57489	6.30756	0.430142	None	38.0444	2.58888	25.0616	1.59117	6.08714	0.15171	0.0713929	None	2.93871	0.0713929	0.314129
